# Multi-omic characterization of allele-specific regulatory variation in hybrid pigs

**DOI:** 10.1101/2024.01.03.574116

**Authors:** Jianping Quan, Ming Yang, Xingwang Wang, Gengyuan Cai, Rongrong Ding, Zhanwei Zhuang, Shenping Zhou, Suxu Tan, Donglin Ruan, Jiajing Wu, Enqin Zheng, Zebin Zhang, Langqing Liu, Fanming Meng, Jie Wu, Cineng Xu, Yibin Qiu, Shiyuan Wang, Meng Lin, Shaoyun Li, Yong Ye, Fuchen Zhou, Danyang Lin, Xuehua Li, Shaoxiong Deng, Yuling Zhang, Zekai Yao, Xin Gao, Yingshan Yang, Yiyi Liu, Yuexin Zhan, Zhihong Liu, Jiaming Zhang, Fucai Ma, Jifei Yang, Qiaoer Chen, Jisheng Yang, Jian Ye, Linsong Dong, Ting Gu, Sixiu Huang, Zheng Xu, Zicong Li, Jie Yang, Wen Huang, Zhenfang Wu

**Author notes:** Co-first authors: Jianping Quan, Ming Yang, Xingwang Wang, Gengyuan Cai. Corresponding authors: Jie Yang, Wen Huang, Zhenfang Wu.

## Abstract

Genetic variation in the regulation of gene expression contributes substantially to phenotypic variation. Understanding how variation in DNA sequences and epigentic modifications leads to gene expression variation remains a challenging task. In hybrid animals where cellular environments are homogeneous, differences between the expression of paternal and maternal alleles must be due to *cis* sequence or epigenic differences. Therefore, hybrid mapping is a powerful approach to efficiently identify and characterize genes under regulation through mechanisms in *cis*. In this study, using reciprocal crosses of the phenotypically divergent Duroc and Lulai pig breeds, we performed a comprehensive multi-omic characterization of regulatory variation across brain, liver, muscle, and placenta in four developmental stages. We produced one of the largest multi-omic datasets to date in pigs, including 16 whole genome sequenced genomes, 48 whole genome bisulfite sequencing, 168 ATAC-Seq and 168 RNA-Seq samples. We developed a novel read count-based method to reliably assess allele-specific methylation, chromatin accessibility, and RNA expression. We showed that tissue specificity was much stronger than developmental stage specificity in all of DNA methylation, chromatin accessibility, and gene expression. We identified 573 genes showing allele specific expression, including those influenced by parent-of-origin as well as allele genotype effects. By integrating methylation, chromatin accessibility, and gene expression data, many of these allele specific expression can be explained by allele specific methylation and/or chromatin accessibility. This study provides one of the most comprehensive characterizations of regulatory variation across multiple tissues and developmental stages in pigs and offers new opportunity of genetic improvement for this important food animal species.
