## Supplemental figures and tables for "Multi-omic characterization of allele-specific regulatory variation in hybrid pigs": Table 1.xlsx

### Sheet: Sheet1
The consistent analysis between tissue-specific expression genes identified in RNA-Seq and ATAC-Seq
	Tissue-specific peaks annotated gene number (fold change >= 2)	Tissues-specific expression gene number (fold change >=16)	Overlapped genes number	Enrichment score	P value
Brain	1245	388	149	8.1	<10-e5
Liver	109	180	14	15.5	<10-e5
Muscle	311	131	35	17.2	<10-e5
Placenta	1849	268	100	4	<10-e5
