## Supplemental figures and tables for "Multi-omic characterization of allele-specific regulatory variation in hybrid pigs": Table S1.xlsx

### Sheet: Sheet1
The summary of parental genomic sequencing metrics
	Raw reads number	depth of coverage	Properly paired	duplicated reads percentage	Data efficiency (%)	SNP number	INDEL number	Different Variants in genome (parent pairs)	Informative Variants in Exon (parent pairs)	Gene covered variants
DB1	333088227	15.5342	318617046	0.177633	78.6639	6540009	2356385	8699600	222667	15141
DB2	426000107	19.4121	405639292	0.196756	76.4853	6766636	2429129	8820787	218335	14846
DB3	393275035	17.3112	376469722	0.223884	74.2951	6659359	2422399	8684351	230015	14855
DB4	394670572	16.944	379516000	0.245459	72.5568	6602238	2460638	8746617	216462	14729
DS1	/	/	/	/	/	/	/	10017924	78341	9810
DS2	398776732	17.3221	381356178	0.23106	73.5349	6806321	2504954	8426271	208265	14281
DS3	306687320	14.1558	290465184	0.166643	78.9277	6697656	2336815	9179119	235103	16040
DS4	350101169	15.3169	335612246	0.213563	75.389	6522215	2434452	8480956	212684	14886
LB1	333454298	15.6476	315470790	0.166803	78.8262	12983114	3452744	10017924	78341	9810
LB2	382341735	17.8195	362943550	0.176784	78.145	12199636	3298411	8426271	208177	14281
LB3	310153364	14.4816	293708810	0.171849	78.4242	12342388	3260919	9179119	235004	16040
LB4	349579126	16.3694	331045802	0.174208	78.2012	12434342	3317158	8480956	212621	14886
LS1	402353191	17.5718	383888624	0.219441	74.4738	12700060	3522850	8699600	222628	15141
LS2	347433924	15.215	330510170	0.210858	75.0702	12899995	3478849	8820787	218246	14846
LS3	396412997	17.8431	377208678	0.199571	76.1652	12356914	3385738	8684351	229940	14855
LS4	375423293	16.3614	357666788	0.218421	74.4612	12516071	3460476	8746617	216396	14729
