## Supplemental figures and tables for "Multi-omic characterization of allele-specific regulatory variation in hybrid pigs": Table S2.xlsx

### Sheet: 工作表1
RNA-Seq data summary and the reads number under each parental origin of each sample
Sample_id	Raw reads number	Unique Mapped proportion (%)	Paternal reads Number	Maternal reads Number
DL115_M_Br1	45599652	0.9108	1116552	1130163
DL115_M_Br2	58229064	0.915	1472544	1492284
DL115_M_Br3	48906352	0.914	1176413	1198453
DL115_M_Li1	55584396	0.9322	1897137	1939752
DL115_M_Li2	53230663	0.931	1908494	1872069
DL115_M_Li3	50725046	0.9285	1678274	1696244
DL115_M_Mu1	61465815	0.9295	1508359	1517182
DL115_M_Mu2	50172872	0.9241	1283246	1289609
DL115_M_Mu3	46554734	0.9286	1207212	1211556
DL168_M_Br1	52989227	0.9091	1409494	1425033
DL168_M_Li1	44215195	0.9174	1320674	1381365
DL168_M_Mu1	52049569	0.9274	1310587	1334463
DL168_M_Br2	61202886	0.908	1482761	1511069
DL168_M_Li2	45913741	0.9195	1332214	1286809
DL168_M_Mu2	50568503	0.9108	1174148	1223718
DL168_M_Br3	51169366	0.9171	1327977	1344474
DL168_M_Li3	47489681	0.9225	1347214	1418852
DL168_M_Mu3	48770680	0.9271	1194590	1246223
DL40_M_Br1	44201249	0.9145	563732	546748
DL40_M_Br2	48468619	0.9202	577940	563533
DL40_M_Br3	46320700	0.9023	526781	523595
DL40_M_Li1	52067719	0.926	1843103	1610063
DL40_M_Li2	47206540	0.9324	1597937	1394374
DL40_M_Li3	58592257	0.9207	1782052	1540235
DL40_M_Mu1	53532662	0.9199	753341	712130
DL40_M_Mu2	44248118	0.9066	591732	557216
DL40_M_Mu3	55064737	0.9194	757863	709669
DL40_M_Pl1	56415188	0.9009	541167	2010087
DL40_M_Pl2	38875212	0.8897	368319	1252711
DL40_M_Pl3	52864924	0.8926	612193	1388005
DL70_M_Br1	55947479	0.9239	1446275	1451671
DL70_M_Br2	50710485	0.9339	1353892	1362403
DL70_M_Br3	55318636	0.9148	1327564	1329880
DL70_M_Li1	51914757	0.937	1556529	1536055
DL70_M_Li2	59797470	0.9462	1724395	1721881
DL70_M_Li3	49641968	0.9306	1403375	1392857
DL70_M_Mu1	60139755	0.9376	1799967	1785582
DL70_M_Mu2	41394795	0.9354	1260613	1233163
DL70_M_Mu3	47913127	0.9237	1356744	1317352
DL70_M_Pl1	48256743	0.9255	768620	1502969
DL70_M_Pl2	47685702	0.912	1380811	1324851
DL70_M_Pl3	53266267	0.9044	1437130	1441638
DL115_F_Br1	46342917	0.9074	1141574	1162457
DL115_F_Br2	55337707	0.905	1366538	1394770
DL115_F_Br3	47031210	0.9097	1135071	1164360
DL115_F_Li1	44888417	0.9294	1675424	1591030
DL115_F_Li2	58850598	0.9301	1860375	1863451
DL115_F_Li3	55160845	0.9301	1810780	1769706
DL115_F_Mu1	40424773	0.9237	984958	979637
DL115_F_Mu2	48698221	0.9289	1207625	1205199
DL115_F_Mu3	48924561	0.9303	1167297	1160492
DL168_F_Br1	48027288	0.906	1064928	1288608
DL168_F_Li1	50328138	0.9224	1124814	1364134
DL168_F_Mu1	56461756	0.9133	1324624	1282096
DL168_F_Br2	55671416	0.9064	1321984	1341054
DL168_F_Li2	41055468	0.9062	1005100	1031501
DL168_F_Mu2	44954954	0.9098	1061515	1073126
DL168_F_Br3	64953690	0.9126	1611273	1635973
DL168_F_Li3	51725345	0.9276	1455868	1393986
DL168_F_Mu3	52757411	0.9179	1263943	1301680
DL40_F_Br1	55260647	0.9084	711456	689722
DL40_F_Br2	43711058	0.9138	562110	546541
DL40_F_Br3	51240365	0.9127	617336	612021
DL40_F_Li1	56028003	0.9357	1791504	1589665
DL40_F_Li2	70153407	0.9307	2554278	2236851
DL40_F_Li3	51559724	0.9332	1456596	1302694
DL40_F_Mu1	44330112	0.9194	649856	598627
DL40_F_Mu2	53407901	0.9153	759230	705454
DL40_F_Mu3	55097060	0.9223	767458	742102
DL40_F_Pl1	46080731	0.9094	511051	1308902
DL40_F_Pl2	47589560	0.8992	712751	712219
DL40_F_Pl3	49618330	0.8877	794389	811281
DL70_F_Br1	53139081	0.9303	1330047	1335292
DL70_F_Br2	57815854	0.937	1513817	1523595
DL70_F_Br3	55249582	0.917	1366695	1378309
DL70_F_Li1	56600949	0.9261	1573861	1549180
DL70_F_Li2	40077138	0.9455	1174466	1155463
DL70_F_Li3	49730275	0.9214	906569	1677835
DL70_F_Mu1	51131536	0.9234	1461446	1425128
DL70_F_Mu2	56153590	0.9448	1715986	1686114
DL70_F_Mu3	58694958	0.937	1775896	1747492
DL70_F_Pl1	50122048	0.9107	1439428	1439683
DL70_F_Pl2	45912795	0.9145	1291230	1297930
DL70_F_Pl3	56350870	0.9123	1613482	1582990
LD115_M_Br1	44154838	0.901	1056391	1035739
LD115_M_Br2	55330581	0.8993	1417211	1397965
LD115_M_Br3	49742231	0.9027	1287229	1267601
LD115_M_Li1	61265492	0.9179	2319141	2736669
LD115_M_Li2	65660964	0.9259	2466569	2962739
LD115_M_Li3	52700084	0.9269	2252669	2660465
LD115_M_Mu1	50399395	0.9203	1345053	1505550
LD115_M_Mu2	80323173	0.9206	2287048	2666003
LD115_M_Mu3	43090851	0.9243	1184925	1280439
LD168_M_Br2	50514899	0.9029	1211611	1188603
LD168_M_Li2	52534580	0.9312	2006914	2005092
LD168_M_Mu2	45860999	0.9154	861461	856104
LD168_M_Br1	47287004	0.9111	1185075	1170754
LD168_M_Li1	41748190	0.9274	1708633	1678100
LD168_M_Mu1	48620247	0.9229	771627	759953
LD168_M_Br3	63654300	0.9098	1546794	1541046
LD168_M_Li3	56136301	0.922	2055676	2054194
LD168_M_Mu3	47325594	0.9253	804296	798176
LD40_M_Br1	49141779	0.9094	1076955	1082097
LD40_M_Br2	54552194	0.9086	1237350	1247841
LD40_M_Br3	41746869	0.905	937543	948184
LD40_M_Li1	51492978	0.925	805435	816489
LD40_M_Li2	51354222	0.9229	822721	839471
LD40_M_Li3	54773262	0.9129	865888	878840
LD40_M_Mu1	32923171	0.914	751382	742109
LD40_M_Mu2	48639568	0.9221	1256400	1241926
LD40_M_Mu3	54276630	0.9248	1418043	1399402
LD40_M_Pl1	57389209	0.9006	1926783	1988350
LD40_M_Pl2	53856545	0.9064	1746572	1767926
LD40_M_Pl3	74464122	0.9147	2734591	2737413
LD70_M_Br1	53436960	0.9097	1188457	1184756
LD70_M_Br2	64084040	0.9255	1541048	1527333
LD70_M_Br3	49942279	0.941	1210244	1188221
LD70_M_Li1	64329380	0.9401	1245650	1223543
LD70_M_Li2	63918397	0.9343	1135843	1120183
LD70_M_Li3	55196710	0.9393	1037196	1019137
LD70_M_Mu1	53798665	0.9376	1337132	1275778
LD70_M_Mu2	60253763	0.9396	1476194	1423958
LD70_M_Mu3	44438396	0.9381	1119599	1076981
LD70_M_Pl1	54956062	0.932	1005271	2203827
LD70_M_Pl2	61572652	0.9236	1658100	1692399
LD70_M_Pl3	76325290	0.9109	2125663	2095321
LD115_F_Br1	77061387	0.9005	1967167	1946748
LD115_F_Br2	47582405	0.9022	1192880	1169297
LD115_F_Br3	66334200	0.9052	1751123	1723919
LD115_F_Li1	45036731	0.9256	1860942	2235650
LD115_F_Li2	45229976	0.9185	1736572	2072791
LD115_F_Li3	45498006	0.9307	1903089	2331032
LD115_F_Mu1	46775815	0.9263	1391318	1614762
LD115_F_Mu2	53657025	0.9173	1443381	1649694
LD115_F_Mu3	47668261	0.9228	1321731	1475563
LD168_F_Br1	51682189	0.9115	1565642	1023552
LD168_F_Li1	49553402	0.9158	2451840	1656424
LD168_F_Mu1	57603575	0.9188	1108342	703066
LD168_F_Br2	53268144	0.9028	1422517	1027894
LD168_F_Li2	44680416	0.9182	2093725	1065880
LD168_F_Mu2	56622586	0.9173	1192218	800862
LD168_F_Br3	56332522	0.9105	1376563	1366754
LD168_F_Li3	43086345	0.9228	1612018	1619607
LD168_F_Mu3	51359935	0.9103	902100	891058
LD40_F_Br1	48262056	0.9183	1056355	1066354
LD40_F_Br2	50770448	0.9227	1210377	1217599
LD40_F_Br3	47976461	0.9095	1097914	1102159
LD40_F_Li1	43636965	0.9191	697010	705623
LD40_F_Li2	45916054	0.934	752541	762469
LD40_F_Li3	49441680	0.9242	810165	812069
LD40_F_Mu1	58592448	0.9223	1368943	1362186
LD40_F_Mu2	58474025	0.9358	1680741	1659208
LD40_F_Mu3	56134398	0.9347	1572067	1560239
LD40_F_Pl1	49463286	0.9106	1637032	1628209
LD40_F_Pl2	54483607	0.912	2153684	2202296
LD40_F_Pl3	52832017	0.8958	1872505	1840362
LD70_F_Br1	54265892	0.9256	1341062	1324085
LD70_F_Br2	56808972	0.9294	1409239	1392052
LD70_F_Br3	48845593	0.9297	1216684	1202593
LD70_F_Li1	48366505	0.944	917386	884700
LD70_F_Li2	64167068	0.9391	1235791	1215401
LD70_F_Li3	46288817	0.9483	908909	891578
LD70_F_Mu1	56905869	0.9366	1433248	1384055
LD70_F_Mu2	49878150	0.9419	1241044	1195990
LD70_F_Mu3	44524753	0.9276	1071600	1028815
LD70_F_Pl1	52265585	0.8962	1364619	1397356
LD70_F_Pl2	54635841	0.9092	1379335	1388318
LD70_F_Pl3	49804422	0.9082	1357125	1364729
