## Supplemental figures and tables for "Multi-omic characterization of allele-specific regulatory variation in hybrid pigs": Table S4.xlsx

### Sheet: Sheet1
Developmental stage-specific expression genes in tissues
GeneID	Tissue	Specific Stage
ENSSSCG00000035244	Brain	F40
ENSSSCG00000004616	Brain	F40
ENSSSCG00000005063	Brain	F40
ENSSSCG00000051017	Brain	F40
ENSSSCG00000005131	Brain	F40
ENSSSCG00000005730	Brain	F40
ENSSSCG00000040057	Brain	F40
ENSSSCG00000031721	Brain	F40
ENSSSCG00000025238	Brain	F40
ENSSSCG00000028112	Brain	F40
ENSSSCG00000032145	Brain	F40
ENSSSCG00000002831	Brain	F40
ENSSSCG00000034627	Brain	F40
ENSSSCG00000023686	Brain	F40
ENSSSCG00000003900	Brain	F40
ENSSSCG00000013350	Brain	F40
ENSSSCG00000014309	Brain	F40
ENSSSCG00000009655	Brain	F40
ENSSSCG00000009869	Brain	F40
ENSSSCG00000042582	Brain	F40
ENSSSCG00000010757	Brain	F40
ENSSSCG00000038355	Brain	F40
ENSSSCG00000016319	Brain	F40
ENSSSCG00000009022	Brain	F40
ENSSSCG00000026015	Brain	F40
ENSSSCG00000034708	Brain	F40
ENSSSCG00000007555	Brain	F40
ENSSSCG00000007899	Brain	F40
ENSSSCG00000045751	Brain	F40
ENSSSCG00000006329	Brain	F40
ENSSSCG00000012584	Brain	F40
ENSSSCG00000025535	Brain	F40
ENSSSCG00000035778	Brain	F40
ENSSSCG00000038028	Brain	F40
ENSSSCG00000032074	Brain	F40
ENSSSCG00000009351	Brain	F40
ENSSSCG00000025334	Brain	F40
ENSSSCG00000010903	Brain	F40
ENSSSCG00000011125	Brain	F40
ENSSSCG00000023128	Brain	F40
ENSSSCG00000017692	Brain	F40
ENSSSCG00000035324	Brain	F40
ENSSSCG00000005488	Brain	F70
ENSSSCG00000011799	Brain	F70
ENSSSCG00000008949	Brain	F70
ENSSSCG00000034570	Brain	D168
ENSSSCG00000031037	Brain	D168
ENSSSCG00000048391	Brain	D168
ENSSSCG00000036224	Brain	D168
ENSSSCG00000008228	Brain	D168
ENSSSCG00000008648	Brain	D168
ENSSSCG00000047210	Brain	D168
ENSSSCG00000001252	Brain	D168
ENSSSCG00000001395	Brain	D168
ENSSSCG00000001453	Brain	D168
ENSSSCG00000001455	Brain	D168
ENSSSCG00000001457	Brain	D168
ENSSSCG00000001456	Brain	D168
ENSSSCG00000039146	Brain	D168
ENSSSCG00000014117	Liver	F40
ENSSSCG00000009497	Liver	F40
ENSSSCG00000039651	Liver	F70
ENSSSCG00000001473	Liver	D1
ENSSSCG00000009527	Liver	D1
ENSSSCG00000004191	Liver	D168
ENSSSCG00000004401	Liver	D168
ENSSSCG00000004672	Liver	D168
ENSSSCG00000028977	Liver	D168
ENSSSCG00000011186	Liver	D168
ENSSSCG00000045673	Liver	D168
ENSSSCG00000036227	Liver	D168
ENSSSCG00000011524	Liver	D168
ENSSSCG00000011862	Liver	D168
ENSSSCG00000046140	Liver	D168
ENSSSCG00000043977	Liver	D168
ENSSSCG00000043188	Liver	D168
ENSSSCG00000002993	Liver	D168
ENSSSCG00000003006	Liver	D168
ENSSSCG00000032607	Liver	D168
ENSSSCG00000050714	Liver	D168
ENSSSCG00000034570	Liver	D168
ENSSSCG00000003608	Liver	D168
ENSSSCG00000026532	Liver	D168
ENSSSCG00000041743	Liver	D168
ENSSSCG00000042140	Liver	D168
ENSSSCG00000013111	Liver	D168
ENSSSCG00000031590	Liver	D168
ENSSSCG00000039760	Liver	D168
ENSSSCG00000029239	Liver	D168
ENSSSCG00000035443	Liver	D168
ENSSSCG00000031037	Liver	D168
ENSSSCG00000041880	Liver	D168
ENSSSCG00000048391	Liver	D168
ENSSSCG00000038719	Liver	D168
ENSSSCG00000010427	Liver	D168
ENSSSCG00000010475	Liver	D168
ENSSSCG00000010556	Liver	D168
ENSSSCG00000010632	Liver	D168
ENSSSCG00000015699	Liver	D168
ENSSSCG00000032715	Liver	D168
ENSSSCG00000029606	Liver	D168
ENSSSCG00000016129	Liver	D168
ENSSSCG00000016314	Liver	D168
ENSSSCG00000014812	Liver	D168
ENSSSCG00000040140	Liver	D168
ENSSSCG00000015657	Liver	D168
ENSSSCG00000015294	Liver	D168
ENSSSCG00000015332	Liver	D168
ENSSSCG00000029596	Liver	D168
ENSSSCG00000034735	Liver	D168
ENSSSCG00000035379	Liver	D168
ENSSSCG00000032777	Liver	D168
ENSSSCG00000032474	Liver	D168
ENSSSCG00000009151	Liver	D168
ENSSSCG00000009184	Liver	D168
ENSSSCG00000023320	Liver	D168
ENSSSCG00000008193	Liver	D168
ENSSSCG00000036224	Liver	D168
ENSSSCG00000008217	Liver	D168
ENSSSCG00000008228	Liver	D168
ENSSSCG00000008556	Liver	D168
ENSSSCG00000031948	Liver	D168
ENSSSCG00000008648	Liver	D168
ENSSSCG00000006238	Liver	D168
ENSSSCG00000006378	Liver	D168
ENSSSCG00000006719	Liver	D168
ENSSSCG00000006736	Liver	D168
ENSSSCG00000031477	Liver	D168
ENSSSCG00000012371	Liver	D168
ENSSSCG00000012643	Liver	D168
ENSSSCG00000001107	Liver	D168
ENSSSCG00000001252	Liver	D168
ENSSSCG00000001901	Liver	D168
ENSSSCG00000001978	Liver	D168
ENSSSCG00000035297	Liver	D168
ENSSSCG00000000978	Liver	D168
ENSSSCG00000039706	Liver	D168
ENSSSCG00000036547	Liver	D168
ENSSSCG00000031735	Liver	D168
ENSSSCG00000000419	Liver	D168
ENSSSCG00000033383	Liver	D168
ENSSSCG00000000584	Liver	D168
ENSSSCG00000016903	Liver	D168
ENSSSCG00000041281	Liver	D168
ENSSSCG00000010966	Liver	D168
ENSSSCG00000017517	Liver	D168
ENSSSCG00000031292	Liver	D168
ENSSSCG00000017705	Liver	D168
ENSSSCG00000016475	Liver	D168
ENSSSCG00000039553	Liver	D168
ENSSSCG00000036983	Liver	D168
ENSSSCG00000034188	Liver	D168
ENSSSCG00000039102	Liver	D168
ENSSSCG00000039146	Liver	D168
ENSSSCG00000040651	Liver	D168
ENSSSCG00000037913	Liver	D168
ENSSSCG00000004274	Muscle	F40
ENSSSCG00000004436	Muscle	F40
ENSSSCG00000039358	Muscle	F40
ENSSSCG00000011800	Muscle	F40
ENSSSCG00000011837	Muscle	F40
ENSSSCG00000034604	Muscle	F40
ENSSSCG00000002764	Muscle	F40
ENSSSCG00000002997	Muscle	F40
ENSSSCG00000027822	Muscle	F40
ENSSSCG00000022554	Muscle	F40
ENSSSCG00000037514	Muscle	F40
ENSSSCG00000023322	Muscle	F40
ENSSSCG00000040278	Muscle	F40
ENSSSCG00000014169	Muscle	F40
ENSSSCG00000021767	Muscle	F40
ENSSSCG00000016204	Muscle	F40
ENSSSCG00000016294	Muscle	F40
ENSSSCG00000014985	Muscle	F40
ENSSSCG00000014988	Muscle	F40
ENSSSCG00000015194	Muscle	F40
ENSSSCG00000033314	Muscle	F40
ENSSSCG00000038838	Muscle	F40
ENSSSCG00000008725	Muscle	F40
ENSSSCG00000008949	Muscle	F40
ENSSSCG00000009219	Muscle	F40
ENSSSCG00000008524	Muscle	F40
ENSSSCG00000008603	Muscle	F40
ENSSSCG00000001473	Muscle	F40
ENSSSCG00000001710	Muscle	F40
ENSSSCG00000021873	Muscle	F40
ENSSSCG00000001832	Muscle	F40
ENSSSCG00000002476	Muscle	F40
ENSSSCG00000000248	Muscle	F40
ENSSSCG00000034328	Muscle	F40
ENSSSCG00000030998	Muscle	F40
ENSSSCG00000000692	Muscle	F40
ENSSSCG00000020864	Muscle	F40
ENSSSCG00000025523	Muscle	F40
ENSSSCG00000000918	Muscle	F40
ENSSSCG00000009442	Muscle	F40
ENSSSCG00000038864	Muscle	F40
ENSSSCG00000007436	Muscle	F40
ENSSSCG00000007515	Muscle	F40
ENSSSCG00000040554	Muscle	F40
ENSSSCG00000017358	Muscle	F40
ENSSSCG00000039204	Muscle	F40
ENSSSCG00000017444	Muscle	F40
ENSSSCG00000017589	Muscle	F40
ENSSSCG00000013880	Muscle	F70
ENSSSCG00000038521	Muscle	D1
ENSSSCG00000005385	Muscle	D1
ENSSSCG00000015334	Muscle	D1
ENSSSCG00000026707	Muscle	D168
ENSSSCG00000050978	Muscle	D168
ENSSSCG00000040575	Muscle	D168
ENSSSCG00000034570	Muscle	D168
ENSSSCG00000038323	Muscle	D168
ENSSSCG00000012970	Muscle	D168
ENSSSCG00000023178	Muscle	D168
ENSSSCG00000031037	Muscle	D168
ENSSSCG00000048391	Muscle	D168
ENSSSCG00000028711	Muscle	D168
ENSSSCG00000040140	Muscle	D168
ENSSSCG00000015662	Muscle	D168
ENSSSCG00000029596	Muscle	D168
ENSSSCG00000008948	Muscle	D168
ENSSSCG00000032777	Muscle	D168
ENSSSCG00000032474	Muscle	D168
ENSSSCG00000009240	Muscle	D168
ENSSSCG00000023320	Muscle	D168
ENSSSCG00000008228	Muscle	D168
ENSSSCG00000008648	Muscle	D168
ENSSSCG00000033029	Muscle	D168
ENSSSCG00000006350	Muscle	D168
ENSSSCG00000025644	Muscle	D168
ENSSSCG00000001252	Muscle	D168
ENSSSCG00000036796	Muscle	D168
ENSSSCG00000001472	Muscle	D168
ENSSSCG00000001906	Muscle	D168
ENSSSCG00000035297	Muscle	D168
ENSSSCG00000000138	Muscle	D168
ENSSSCG00000000207	Muscle	D168
ENSSSCG00000034914	Muscle	D168
ENSSSCG00000051400	Muscle	D168
ENSSSCG00000036948	Muscle	D168
ENSSSCG00000036383	Muscle	D168
ENSSSCG00000017705	Muscle	D168
ENSSSCG00000046026	Muscle	D168
ENSSSCG00000029990	Muscle	D168
ENSSSCG00000004966	Placenta	F40
ENSSSCG00000002993	Placenta	F40
ENSSSCG00000038688	Placenta	F40
ENSSSCG00000040524	Placenta	F40
ENSSSCG00000034260	Placenta	F40
ENSSSCG00000030058	Placenta	F40
ENSSSCG00000031865	Placenta	F40
ENSSSCG00000035372	Placenta	F40
ENSSSCG00000016519	Placenta	F40
ENSSSCG00000040088	Placenta	F70
ENSSSCG00000038557	Placenta	F70
ENSSSCG00000039413	Placenta	F70
