## Supplemental figures and tables for "Multi-omic characterization of allele-specific regulatory variation in hybrid pigs": Table S5.xlsx

### Sheet: POE_dominate_expression
The POE gene list in each tissue and developmental stage
Group	Gene	logFC(Mat/Pat)	FDR	DominantAllele
F40Brain	ENSSSCG00000002872	1.62105	3.94078e-05	Maternal
F40Brain	ENSSSCG00000005925	-3.02095	1.39826e-10	Paternal
F40Brain	ENSSSCG00000006544	4.494	5.20697e-07	Maternal
F40Brain	ENSSSCG00000011033	-2.45162	0.000109201	Paternal
F40Brain	ENSSSCG00000012063	2.08749	0.000217305	Maternal
F40Brain	ENSSSCG00000013054	-2.7254	6.42334e-05	Paternal
F40Brain	ENSSSCG00000013432	3.97699	2.64748e-36	Maternal
F40Brain	ENSSSCG00000013717	-5.08141	2.75209e-26	Paternal
F40Brain	ENSSSCG00000026914	-2.70185	2.96785e-05	Paternal
F40Brain	ENSSSCG00000029347	-5.21155	4.68385e-133	Paternal
F40Brain	ENSSSCG00000031212	1.82443	3.34891e-14	Maternal
F40Brain	ENSSSCG00000032423	-4.05925	3.02894e-10	Paternal
F40Brain	ENSSSCG00000034262	-2.31891	0.0210639	Paternal
F40Brain	ENSSSCG00000035805	-7.77247	2.1984e-10	Paternal
F40Brain	ENSSSCG00000043922	-3.4345	2.00489e-06	Paternal
F40Brain	ENSSSCG00000050186	-2.18796	3.2459e-05	Paternal
F70Brain	ENSSSCG00000000672	1.50484	8.99621e-16	Maternal
F70Brain	ENSSSCG00000002411	2.12893	2.21684e-10	Maternal
F70Brain	ENSSSCG00000003990	-1.86596	0.00386042	Paternal
F70Brain	ENSSSCG00000004834	-6.62326	2.76258e-61	Paternal
F70Brain	ENSSSCG00000006388	-2.29403	0.00734495	Paternal
F70Brain	ENSSSCG00000008985	-2.81756	2.47997e-05	Paternal
F70Brain	ENSSSCG00000013052	2.12384	0.0285405	Maternal
F70Brain	ENSSSCG00000013717	-3.7395	5.68139e-16	Paternal
F70Brain	ENSSSCG00000015328	-9.11869	1.295e-273	Paternal
F70Brain	ENSSSCG00000015894	3.13139	0.00809275	Maternal
F70Brain	ENSSSCG00000016554	-2.92781	0.00750699	Paternal
F70Brain	ENSSSCG00000016851	-2.89751	4.35534e-06	Paternal
F70Brain	ENSSSCG00000017584	-2.46978	4.39698e-05	Paternal
F70Brain	ENSSSCG00000019109	3.0834	0.00146154	Maternal
F70Brain	ENSSSCG00000025295	-4.97341	1.22204e-11	Paternal
F70Brain	ENSSSCG00000026914	-2.33567	0.000740627	Paternal
F70Brain	ENSSSCG00000027514	3.05757	4.114e-10	Maternal
F70Brain	ENSSSCG00000029347	-4.22979	1.42685e-81	Paternal
F70Brain	ENSSSCG00000029606	2.34743	0.000611276	Maternal
F70Brain	ENSSSCG00000032846	-6.13796	5.68168e-186	Paternal
F70Brain	ENSSSCG00000033516	3.00612	1.31524e-08	Maternal
F70Brain	ENSSSCG00000033648	-4.63681	0.000365884	Paternal
F70Brain	ENSSSCG00000034727	-2.88819	1.23579e-07	Paternal
F70Brain	ENSSSCG00000036049	-12.3077	9.67382e-214	Paternal
F70Brain	ENSSSCG00000036711	-2.48516	2.74014e-05	Paternal
F70Brain	ENSSSCG00000037193	-6.07763	6.62986e-106	Paternal
F70Brain	ENSSSCG00000040257	-3.30237	1.50329e-06	Paternal
F70Brain	ENSSSCG00000040773	3.55919	1.35701e-33	Maternal
F70Brain	ENSSSCG00000041364	2.1579	4.53909e-07	Maternal
F70Brain	ENSSSCG00000044813	4.32242	1.53311e-05	Maternal
F70Brain	ENSSSCG00000046234	4.33192	1.31524e-08	Maternal
F70Brain	ENSSSCG00000047414	5.05057	6.73717e-14	Maternal
F70Brain	ENSSSCG00000047746	7.04368	8.61646e-11	Maternal
F70Brain	ENSSSCG00000049216	2.73075	0.00114017	Maternal
F70Brain	ENSSSCG00000049515	2.00975	1.06708e-09	Maternal
F70Brain	ENSSSCG00000051274	4.7056	0.00078823	Maternal
D1Brain	ENSSSCG00000003990	-2.07839	2.7357e-05	Paternal
D1Brain	ENSSSCG00000004127	-6.66522	1.46332e-57	Paternal
D1Brain	ENSSSCG00000007212	-2.20486	6.22616e-17	Paternal
D1Brain	ENSSSCG00000007336	-3.95189	4.43853e-07	Paternal
D1Brain	ENSSSCG00000007782	4.22097	6.18052e-42	Maternal
D1Brain	ENSSSCG00000009444	-2.69869	0.000382011	Paternal
D1Brain	ENSSSCG00000009898	2.26141	9.51121e-08	Maternal
D1Brain	ENSSSCG00000013717	-2.65199	3.22178e-06	Paternal
D1Brain	ENSSSCG00000013896	2.11134	0.0184213	Maternal
D1Brain	ENSSSCG00000014248	2.13433	4.86773e-07	Maternal
D1Brain	ENSSSCG00000015299	2.76	0.00193804	Maternal
D1Brain	ENSSSCG00000022649	2.29502	0.0097379	Maternal
D1Brain	ENSSSCG00000029347	-4.13502	3.38016e-62	Paternal
D1Brain	ENSSSCG00000029630	4.39569	2.33888e-14	Maternal
D1Brain	ENSSSCG00000031249	-3.08934	1.89701e-41	Paternal
D1Brain	ENSSSCG00000032423	3.30021	1.61843e-11	Maternal
D1Brain	ENSSSCG00000033191	-2.11677	1.95209e-13	Paternal
D1Brain	ENSSSCG00000033648	-3.62051	0.00856013	Paternal
D1Brain	ENSSSCG00000033873	-1.60851	0.00102877	Paternal
D1Brain	ENSSSCG00000035007	3.02629	3.00845e-10	Maternal
D1Brain	ENSSSCG00000035256	2.76646	0.00219155	Maternal
D1Brain	ENSSSCG00000036220	-2.746	6.85095e-09	Paternal
D1Brain	ENSSSCG00000036589	-1.01793	6.0008e-18	Paternal
D1Brain	ENSSSCG00000037803	-2.00044	1.07129e-05	Paternal
D1Brain	ENSSSCG00000037954	-2.6562	0.00090729	Paternal
D1Brain	ENSSSCG00000039587	-7.50673	9.47876e-56	Paternal
D1Brain	ENSSSCG00000040257	3.19971	4.65712e-11	Maternal
D1Brain	ENSSSCG00000040773	3.83727	9.70852e-56	Maternal
D1Brain	ENSSSCG00000041364	-1.61195	8.91817e-14	Paternal
D1Brain	ENSSSCG00000045052	7.50224	5.75824e-52	Maternal
D1Brain	ENSSSCG00000047414	6.3662	2.25511e-27	Maternal
D1Brain	ENSSSCG00000048719	4.74412	1.42442e-14	Maternal
D1Brain	ENSSSCG00000051194	2.21625	0.00209565	Maternal
D1Brain	ENSSSCG00000051274	7.7245	4.42957e-89	Maternal
D168Brain	ENSSSCG00000000695	3.17842	0.0319811	Maternal
D168Brain	ENSSSCG00000001008	2.01056	0.00137715	Maternal
D168Brain	ENSSSCG00000004082	2.76526	4.99206e-07	Maternal
D168Brain	ENSSSCG00000004127	-7.50388	3.90435e-33	Paternal
D168Brain	ENSSSCG00000004493	3.89027	5.90779e-05	Maternal
D168Brain	ENSSSCG00000004834	-7.93084	9.86086e-297	Paternal
D168Brain	ENSSSCG00000006544	-4.4999	0.000153851	Paternal
D168Brain	ENSSSCG00000006636	2.10749	0.00672752	Maternal
D168Brain	ENSSSCG00000007919	-2.92478	3.11244e-30	Paternal
D168Brain	ENSSSCG00000008980	-2.49105	9.24241e-17	Paternal
D168Brain	ENSSSCG00000010023	3.47284	2.87709e-09	Maternal
D168Brain	ENSSSCG00000010451	-2.41864	0.0232208	Paternal
D168Brain	ENSSSCG00000011060	-2.70519	0.000176801	Paternal
D168Brain	ENSSSCG00000013616	-2.47413	0.0416353	Paternal
D168Brain	ENSSSCG00000013637	3.1654	0.000223068	Maternal
D168Brain	ENSSSCG00000013717	-2.95397	3.57765e-05	Paternal
D168Brain	ENSSSCG00000014015	2.4339	0.0287308	Maternal
D168Brain	ENSSSCG00000014965	-3.14077	0.00175178	Paternal
D168Brain	ENSSSCG00000015083	2.08463	3.19107e-05	Maternal
D168Brain	ENSSSCG00000015299	5.09037	1.71559e-06	Maternal
D168Brain	ENSSSCG00000016554	-4.57661	4.6275e-60	Paternal
D168Brain	ENSSSCG00000017947	-3.2504	0.00244948	Paternal
D168Brain	ENSSSCG00000023225	-3.60033	0.00130805	Paternal
D168Brain	ENSSSCG00000024759	2.34749	4.57142e-18	Maternal
D168Brain	ENSSSCG00000026914	-2.52968	6.60569e-19	Paternal
D168Brain	ENSSSCG00000029066	2.59647	0.00605673	Maternal
D168Brain	ENSSSCG00000029347	-3.84708	5.7332e-43	Paternal
D168Brain	ENSSSCG00000032106	5.14472	1.30502e-49	Maternal
D168Brain	ENSSSCG00000032423	-4.96666	6.2283e-24	Paternal
D168Brain	ENSSSCG00000032668	-2.69394	4.53792e-05	Paternal
D168Brain	ENSSSCG00000033648	-6.77577	1.47787e-78	Paternal
D168Brain	ENSSSCG00000035649	-3.06968	0.000532198	Paternal
D168Brain	ENSSSCG00000035805	-7.50512	5.72431e-36	Paternal
D168Brain	ENSSSCG00000036367	2.31965	0.00938049	Maternal
D168Brain	ENSSSCG00000036589	-1.00333	5.10087e-18	Paternal
D168Brain	ENSSSCG00000037193	4.08238	6.90315e-13	Maternal
D168Brain	ENSSSCG00000037954	-5.16975	2.63176e-09	Paternal
D168Brain	ENSSSCG00000041364	-1.14321	3.95076e-05	Paternal
D168Brain	ENSSSCG00000045052	7.20815	3.11244e-30	Maternal
D168Brain	ENSSSCG00000045386	2.92752	0.00127946	Maternal
D168Brain	ENSSSCG00000045555	-3.19724	0.0044594	Paternal
D168Brain	ENSSSCG00000046234	-5.50548	6.27571e-09	Paternal
D168Brain	ENSSSCG00000047414	5.69425	2.88318e-15	Maternal
D168Brain	ENSSSCG00000048719	6.88642	1.46633e-22	Maternal
D168Brain	ENSSSCG00000049384	4.19638	2.26736e-06	Maternal
D168Brain	ENSSSCG00000050540	-2.96538	1.73341e-06	Paternal
D168Brain	ENSSSCG00000050966	-3.96767	0.000809723	Paternal
D168Brain	ENSSSCG00000051274	7.91594	1.47589e-90	Maternal
F40Liver	ENSSSCG00000002263	2.58145	0.00126895	Maternal
F40Liver	ENSSSCG00000002872	2.90811	9.94457e-08	Maternal
F40Liver	ENSSSCG00000002887	-2.46359	3.65703e-08	Paternal
F40Liver	ENSSSCG00000004044	1.02434	9.57125e-29	Maternal
F40Liver	ENSSSCG00000009497	5.09764	6.17399e-27	Maternal
F40Liver	ENSSSCG00000012063	1.57236	3.22874e-11	Maternal
F40Liver	ENSSSCG00000013432	2.7439	2.35588e-06	Maternal
F40Liver	ENSSSCG00000013746	-2.46319	1.96952e-05	Paternal
F40Liver	ENSSSCG00000017754	1.15336	9.94457e-08	Maternal
F40Liver	ENSSSCG00000020777	-2.88875	3.3344e-06	Paternal
F40Liver	ENSSSCG00000029347	-5.73833	2.19197e-257	Paternal
F40Liver	ENSSSCG00000031212	2.62623	9.6821e-09	Maternal
F40Liver	ENSSSCG00000033123	2.76371	1.63363e-08	Maternal
F40Liver	ENSSSCG00000033135	2.01018	0.00640787	Maternal
F40Liver	ENSSSCG00000034262	-1.91781	0.000715097	Paternal
F40Liver	ENSSSCG00000035805	-4.90166	3.49522e-23	Paternal
F40Liver	ENSSSCG00000037879	-2.26937	0.000901623	Paternal
F40Liver	ENSSSCG00000040707	-2.57559	0.000939919	Paternal
F70Liver	ENSSSCG00000000672	1.4606	1.50035e-05	Maternal
F70Liver	ENSSSCG00000001780	-2.69769	1.01589e-05	Paternal
F70Liver	ENSSSCG00000002411	2.16989	3.07228e-06	Maternal
F70Liver	ENSSSCG00000004044	0.78794	1.17944e-09	Maternal
F70Liver	ENSSSCG00000004834	-5.35512	1.76905e-08	Paternal
F70Liver	ENSSSCG00000005490	-3.38664	3.83218e-05	Paternal
F70Liver	ENSSSCG00000008948	3.41901	2.59303e-14	Maternal
F70Liver	ENSSSCG00000008949	2.32407	2.52968e-13	Maternal
F70Liver	ENSSSCG00000008985	-3.51258	1.27464e-15	Paternal
F70Liver	ENSSSCG00000009942	-0.761082	0.000770127	Paternal
F70Liver	ENSSSCG00000010825	2.48839	0.00441441	Maternal
F70Liver	ENSSSCG00000013052	3.04664	0.000221052	Maternal
F70Liver	ENSSSCG00000015329	2.09005	0.00234263	Maternal
F70Liver	ENSSSCG00000016851	-3.28709	7.81682e-13	Paternal
F70Liver	ENSSSCG00000026914	-3.01798	2.11457e-06	Paternal
F70Liver	ENSSSCG00000027514	2.01078	0.000692404	Maternal
F70Liver	ENSSSCG00000029347	-4.841	7.3792e-15	Paternal
F70Liver	ENSSSCG00000031809	-2.15736	0.0356318	Paternal
F70Liver	ENSSSCG00000032846	-3.23363	3.24502e-60	Paternal
F70Liver	ENSSSCG00000033123	0.406835	0.00455796	Maternal
F70Liver	ENSSSCG00000033516	2.3253	3.54076e-07	Maternal
F70Liver	ENSSSCG00000033648	-5.6327	0.00044644	Paternal
F70Liver	ENSSSCG00000034891	-0.961077	0.0019386	Paternal
F70Liver	ENSSSCG00000035080	3.21054	1.84942e-05	Maternal
F70Liver	ENSSSCG00000035256	4.50261	2.92904e-28	Maternal
F70Liver	ENSSSCG00000035805	-4.05493	5.44426e-62	Paternal
F70Liver	ENSSSCG00000036049	-7.9244	1.11845e-08	Paternal
F70Liver	ENSSSCG00000040773	3.53034	3.14852e-17	Maternal
F70Liver	ENSSSCG00000044813	4.93832	3.85674e-06	Maternal
F70Liver	ENSSSCG00000046234	4.17702	5.69327e-05	Maternal
F70Liver	ENSSSCG00000047746	4.84277	4.81211e-07	Maternal
F70Liver	ENSSSCG00000048717	-3.86692	1.55473e-05	Paternal
D1Liver	ENSSSCG00000004044	0.644198	1.15502e-08	Maternal
D1Liver	ENSSSCG00000004127	-5.73776	3.28871e-14	Paternal
D1Liver	ENSSSCG00000007782	2.79783	9.04919e-17	Maternal
D1Liver	ENSSSCG00000009488	-2.27883	0.000667726	Paternal
D1Liver	ENSSSCG00000017548	2.73585	3.30921e-28	Maternal
D1Liver	ENSSSCG00000024618	-2.00686	0.0169403	Paternal
D1Liver	ENSSSCG00000027514	-1.49468	0.00955689	Paternal
D1Liver	ENSSSCG00000029347	-4.63171	3.26917e-54	Paternal
D1Liver	ENSSSCG00000031249	-3.04875	1.38635e-05	Paternal
D1Liver	ENSSSCG00000031809	1.29823	0.00280262	Maternal
D1Liver	ENSSSCG00000033648	-3.64737	0.000690277	Paternal
D1Liver	ENSSSCG00000033873	-2.58126	7.47585e-09	Paternal
D1Liver	ENSSSCG00000036118	-3.21981	7.94456e-12	Paternal
D1Liver	ENSSSCG00000039587	-6.56048	4.27556e-17	Paternal
D1Liver	ENSSSCG00000040773	3.96086	1.87591e-42	Maternal
D1Liver	ENSSSCG00000041364	-1.70123	1.81396e-20	Paternal
D168Liver	ENSSSCG00000002994	-3.43718	0.00945512	Paternal
D168Liver	ENSSSCG00000003573	-2.09557	0.00875938	Paternal
D168Liver	ENSSSCG00000004044	1.01984	4.18915e-06	Maternal
D168Liver	ENSSSCG00000004834	-4.2112	8.36597e-17	Paternal
D168Liver	ENSSSCG00000007919	-2.68283	3.39027e-19	Paternal
D168Liver	ENSSSCG00000008980	-3.52061	2.70427e-12	Paternal
D168Liver	ENSSSCG00000009898	3.81686	0.00246019	Maternal
D168Liver	ENSSSCG00000009942	-2.71664	0.00132612	Paternal
D168Liver	ENSSSCG00000015069	2.20476	0.0159006	Maternal
D168Liver	ENSSSCG00000017738	2.3409	1.16874e-06	Maternal
D168Liver	ENSSSCG00000020758	-2.11326	9.69326e-05	Paternal
D168Liver	ENSSSCG00000022948	-2.32726	0.00151123	Paternal
D168Liver	ENSSSCG00000026914	-3.20035	0.000202311	Paternal
D168Liver	ENSSSCG00000029347	-4.88907	1.08798e-27	Paternal
D168Liver	ENSSSCG00000032106	4.57582	4.75547e-27	Maternal
D168Liver	ENSSSCG00000033648	-6.12166	8.52908e-35	Paternal
D168Liver	ENSSSCG00000033730	4.45145	3.5882e-15	Maternal
D168Liver	ENSSSCG00000035805	-5.86866	0.00401788	Paternal
D168Liver	ENSSSCG00000041364	-1.04669	0.00329143	Paternal
D168Liver	ENSSSCG00000046234	-5.72835	7.75841e-06	Paternal
D168Liver	ENSSSCG00000049384	5.16714	1.23421e-05	Maternal
F40Muscle	ENSSSCG00000002872	2.00304	9.94788e-07	Maternal
F40Muscle	ENSSSCG00000004044	2.0199	3.90056e-70	Maternal
F40Muscle	ENSSSCG00000005925	-2.73897	1.53805e-06	Paternal
F40Muscle	ENSSSCG00000006544	2.71091	0.000310205	Maternal
F40Muscle	ENSSSCG00000008183	-2.34084	0.000120339	Paternal
F40Muscle	ENSSSCG00000011033	-2.32983	9.791e-16	Paternal
F40Muscle	ENSSSCG00000012063	2.09949	0.0373256	Maternal
F40Muscle	ENSSSCG00000013054	-2.57663	1.1672e-16	Paternal
F40Muscle	ENSSSCG00000013432	3.44696	1.12516e-16	Maternal
F40Muscle	ENSSSCG00000013717	-3.66876	7.83367e-08	Paternal
F40Muscle	ENSSSCG00000013746	-1.67774	0.00385902	Paternal
F40Muscle	ENSSSCG00000014725	-2.4673	9.73043e-05	Paternal
F40Muscle	ENSSSCG00000017947	-1.23376	0.0029169	Paternal
F40Muscle	ENSSSCG00000020777	-1.6159	0.000174289	Paternal
F40Muscle	ENSSSCG00000026914	-3.36814	7.53784e-20	Paternal
F40Muscle	ENSSSCG00000029347	-4.45613	2.31545e-51	Paternal
F40Muscle	ENSSSCG00000031212	1.26979	2.51614e-06	Maternal
F40Muscle	ENSSSCG00000035805	-5.95815	3.88999e-16	Paternal
F40Muscle	ENSSSCG00000036669	4.20296	0.000284741	Maternal
F70Muscle	ENSSSCG00000000672	1.31581	8.89532e-13	Maternal
F70Muscle	ENSSSCG00000002411	2.16412	7.54622e-12	Maternal
F70Muscle	ENSSSCG00000002573	-3.92259	5.52264e-12	Paternal
F70Muscle	ENSSSCG00000004044	2.71501	1.4126e-154	Maternal
F70Muscle	ENSSSCG00000004834	-7.34147	5.37092e-98	Paternal
F70Muscle	ENSSSCG00000006388	-3.11223	2.32305e-05	Paternal
F70Muscle	ENSSSCG00000013052	1.71475	0.000818811	Maternal
F70Muscle	ENSSSCG00000013717	-2.95583	2.14812e-05	Paternal
F70Muscle	ENSSSCG00000013746	-2.29199	0.000206252	Paternal
F70Muscle	ENSSSCG00000015328	-6.76369	0	Paternal
F70Muscle	ENSSSCG00000015329	1.62606	4.45993e-10	Maternal
F70Muscle	ENSSSCG00000016156	2.03005	2.65921e-06	Maternal
F70Muscle	ENSSSCG00000016851	-2.5279	1.06711e-05	Paternal
F70Muscle	ENSSSCG00000017584	-2.30242	4.05984e-27	Paternal
F70Muscle	ENSSSCG00000017947	1.62407	1.30766e-05	Maternal
F70Muscle	ENSSSCG00000024416	3.27471	4.42987e-07	Maternal
F70Muscle	ENSSSCG00000026914	-4.45846	3.58316e-27	Paternal
F70Muscle	ENSSSCG00000027514	3.83081	2.53645e-15	Maternal
F70Muscle	ENSSSCG00000029347	-3.90025	4.92884e-61	Paternal
F70Muscle	ENSSSCG00000032846	-5.01937	2.645e-183	Paternal
F70Muscle	ENSSSCG00000033516	2.3666	4.75394e-12	Maternal
F70Muscle	ENSSSCG00000033648	-3.68553	0.0099396	Paternal
F70Muscle	ENSSSCG00000035805	-4.58911	5.27894320611997e-319	Paternal
F70Muscle	ENSSSCG00000036049	-8.971	3.07824e-32	Paternal
F70Muscle	ENSSSCG00000036669	-3.10123	0.000253584	Paternal
F70Muscle	ENSSSCG00000040410	4.52489	8.35692e-07	Maternal
F70Muscle	ENSSSCG00000040773	3.38492	2.02085e-20	Maternal
F70Muscle	ENSSSCG00000041364	1.21987	1.31497e-06	Maternal
F70Muscle	ENSSSCG00000044813	3.13311	0.00638641	Maternal
F70Muscle	ENSSSCG00000046234	4.79171	4.99067e-09	Maternal
F70Muscle	ENSSSCG00000046943	4.34457	5.65718e-05	Maternal
F70Muscle	ENSSSCG00000047414	5.84103	2.88546e-56	Maternal
F70Muscle	ENSSSCG00000047746	5.414	5.96089e-08	Maternal
F70Muscle	ENSSSCG00000048361	3.11917	0.000217276	Maternal
F70Muscle	ENSSSCG00000048717	-3.0981	4.59413e-07	Paternal
F70Muscle	ENSSSCG00000049515	1.73185	0.00358569	Maternal
F70Muscle	ENSSSCG00000051274	3.57387	3.17214e-05	Maternal
F70Muscle	ENSSSCG00000051446	-3.41867	2.65921e-06	Paternal
D1Muscle	ENSSSCG00000004044	2.50468	7.35423e-69	Maternal
D1Muscle	ENSSSCG00000004127	-9.05537	3.4829e-90	Paternal
D1Muscle	ENSSSCG00000007782	3.43971	2.03336e-15	Maternal
D1Muscle	ENSSSCG00000009898	1.63976	5.50432e-05	Maternal
D1Muscle	ENSSSCG00000013363	-3.96778	0.000422279	Paternal
D1Muscle	ENSSSCG00000013896	2.26621	0.00545943	Maternal
D1Muscle	ENSSSCG00000016156	2.34258	0.00459807	Maternal
D1Muscle	ENSSSCG00000017548	1.47059	0.00532814	Maternal
D1Muscle	ENSSSCG00000029347	-3.09231	3.89173e-06	Paternal
D1Muscle	ENSSSCG00000031249	-3.45687	7.27359e-44	Paternal
D1Muscle	ENSSSCG00000033873	-1.75426	3.89173e-06	Paternal
D1Muscle	ENSSSCG00000034087	2.10991	0.00393945	Maternal
D1Muscle	ENSSSCG00000034891	2.04229	0.00136116	Maternal
D1Muscle	ENSSSCG00000035007	2.55645	3.52358e-05	Maternal
D1Muscle	ENSSSCG00000036589	-2.3566	1.3603e-07	Paternal
D1Muscle	ENSSSCG00000037954	-1.27696	0.00256952	Paternal
D1Muscle	ENSSSCG00000039587	-6.15941	7.07018e-15	Paternal
D1Muscle	ENSSSCG00000040773	3.93348	2.07703e-116	Maternal
D1Muscle	ENSSSCG00000041364	-1.46479	2.13189e-25	Paternal
D1Muscle	ENSSSCG00000042323	-3.96778	0.000422279	Paternal
D1Muscle	ENSSSCG00000045052	7.74515	6.15725e-35	Maternal
D1Muscle	ENSSSCG00000047414	5.88016	6.45409e-13	Maternal
D1Muscle	ENSSSCG00000047719	-2.36564	0.000966092	Paternal
D1Muscle	ENSSSCG00000048361	3.72173	0.000351599	Maternal
D1Muscle	ENSSSCG00000051194	2.72196	0.000287772	Maternal
D1Muscle	ENSSSCG00000051274	6.87837	2.06272e-31	Maternal
D168Muscle	ENSSSCG00000000695	3.77757	0.00273437	Maternal
D168Muscle	ENSSSCG00000000696	3.76346	0.00289585	Maternal
D168Muscle	ENSSSCG00000000697	3.50006	0.00200843	Maternal
D168Muscle	ENSSSCG00000000699	3.27287	0.0190825	Maternal
D168Muscle	ENSSSCG00000000700	3.21632	0.0190825	Maternal
D168Muscle	ENSSSCG00000000702	3.60297	0.0476292	Maternal
D168Muscle	ENSSSCG00000004044	2.06684	4.55711e-32	Maternal
D168Muscle	ENSSSCG00000004127	-6.28522	3.93154e-18	Paternal
D168Muscle	ENSSSCG00000004834	-7.72675	1.61171e-87	Paternal
D168Muscle	ENSSSCG00000005296	3.27772	8.19505e-06	Maternal
D168Muscle	ENSSSCG00000007919	-4.01095	1.11121e-12	Paternal
D168Muscle	ENSSSCG00000008771	-3.05864	0.0199025	Paternal
D168Muscle	ENSSSCG00000008980	-1.90133	0.00324695	Paternal
D168Muscle	ENSSSCG00000009898	2.89525	0.00481218	Maternal
D168Muscle	ENSSSCG00000013363	2.40993	0.0267265	Maternal
D168Muscle	ENSSSCG00000016554	-5.08028	1.3481e-18	Paternal
D168Muscle	ENSSSCG00000016754	2.30546	0.028707	Maternal
D168Muscle	ENSSSCG00000018005	3.91837	1.19567e-05	Maternal
D168Muscle	ENSSSCG00000020372	3.27365	0.0190825	Maternal
D168Muscle	ENSSSCG00000022538	-3.21337	3.70711e-08	Paternal
D168Muscle	ENSSSCG00000024416	4.53321	2.98321e-06	Maternal
D168Muscle	ENSSSCG00000026103	-3.1236	0.0217461	Paternal
D168Muscle	ENSSSCG00000026914	-3.44526	6.35004e-06	Paternal
D168Muscle	ENSSSCG00000032106	3.35571	3.27648e-17	Maternal
D168Muscle	ENSSSCG00000032668	-2.63308	0.0438135	Paternal
D168Muscle	ENSSSCG00000032974	-4.97996	1.40998e-05	Paternal
D168Muscle	ENSSSCG00000033648	-4.02462	0.00328801	Paternal
D168Muscle	ENSSSCG00000035706	-3.01232	0.000115212	Paternal
D168Muscle	ENSSSCG00000035805	-7.93568	6.61217e-29	Paternal
D168Muscle	ENSSSCG00000040410	-3.08895	2.89637e-05	Paternal
D168Muscle	ENSSSCG00000041935	-2.98392	0.0438135	Paternal
D168Muscle	ENSSSCG00000042323	2.40993	0.0267265	Maternal
D168Muscle	ENSSSCG00000044930	3.27287	0.0190825	Maternal
D168Muscle	ENSSSCG00000045906	2.34405	0.000728324	Maternal
D168Muscle	ENSSSCG00000046234	-6.22624	2.25262e-07	Paternal
D168Muscle	ENSSSCG00000048719	3.6791	0.0190825	Maternal
D168Muscle	ENSSSCG00000049384	5.48355	2.25262e-07	Maternal
D168Muscle	ENSSSCG00000051274	6.79307	5.14369e-17	Maternal
F40Placenta	ENSSSCG00000000584	6.81175	8.9828e-09	Maternal
F40Placenta	ENSSSCG00000004044	1.23759	6.63474e-05	Maternal
F40Placenta	ENSSSCG00000006544	5.01567	8.5579e-05	Maternal
F40Placenta	ENSSSCG00000008468	-6.9141	2.01085e-50	Paternal
F40Placenta	ENSSSCG00000012063	2.96094	0.000160581	Maternal
F40Placenta	ENSSSCG00000013054	-3.01611	1.43396e-08	Paternal
F40Placenta	ENSSSCG00000013746	-2.10105	0.00407756	Paternal
F40Placenta	ENSSSCG00000014725	-2.66587	0.00225092	Paternal
F40Placenta	ENSSSCG00000015287	2.64398	0.032314	Maternal
F40Placenta	ENSSSCG00000015894	2.85347	0.0124303	Maternal
F40Placenta	ENSSSCG00000017754	2.49862	0.00892754	Maternal
F40Placenta	ENSSSCG00000026914	-3.80409	2.47645e-12	Paternal
F40Placenta	ENSSSCG00000027869	5.02231	4.66469e-18	Maternal
F40Placenta	ENSSSCG00000029347	-1.31524	1.03094e-05	Paternal
F40Placenta	ENSSSCG00000031174	2.1056	3.2587e-07	Maternal
F40Placenta	ENSSSCG00000032650	4.90371	5.07569e-13	Maternal
F40Placenta	ENSSSCG00000035805	-8.69773	6.87458e-31	Paternal
F40Placenta	ENSSSCG00000039412	-2.45427	0.013481	Paternal
F40Placenta	ENSSSCG00000041910	-3.92034	0.00481109	Paternal
F70Placenta	ENSSSCG00000000672	2.07403	2.15814e-13	Maternal
F70Placenta	ENSSSCG00000004044	1.10135	7.74757e-27	Maternal
F70Placenta	ENSSSCG00000004834	-2.86843	0.000170647	Paternal
F70Placenta	ENSSSCG00000005467	2.43245	0.0028644	Maternal
F70Placenta	ENSSSCG00000005508	-2.0977	0.0158864	Paternal
F70Placenta	ENSSSCG00000006388	-2.41487	0.00869919	Paternal
F70Placenta	ENSSSCG00000008985	-2.41237	2.59488e-11	Paternal
F70Placenta	ENSSSCG00000009144	5.00569	7.48068e-17	Maternal
F70Placenta	ENSSSCG00000013717	-3.99135	0.00210688	Paternal
F70Placenta	ENSSSCG00000015328	-4.24135	9.67265e-92	Paternal
F70Placenta	ENSSSCG00000016554	-3.36962	0.000153056	Paternal
F70Placenta	ENSSSCG00000016851	-3.3794	1.38112e-08	Paternal
F70Placenta	ENSSSCG00000017584	-2.16327	9.01221e-17	Paternal
F70Placenta	ENSSSCG00000017754	2.07242	0.0105818	Maternal
F70Placenta	ENSSSCG00000026914	-2.4336	4.61607e-23	Paternal
F70Placenta	ENSSSCG00000027514	2.22336	1.54781e-05	Maternal
F70Placenta	ENSSSCG00000032423	-1.5841	3.44804e-05	Paternal
F70Placenta	ENSSSCG00000032846	-6.06868	4.0369e-129	Paternal
F70Placenta	ENSSSCG00000033516	2.757	2.04774e-05	Maternal
F70Placenta	ENSSSCG00000035805	-8.04133	8.01514e-40	Paternal
F70Placenta	ENSSSCG00000036049	-7.35235	1.27535e-82	Paternal
F70Placenta	ENSSSCG00000036669	-3.01891	0.00869919	Paternal
F70Placenta	ENSSSCG00000036711	-2.75816	6.85762e-07	Paternal
F70Placenta	ENSSSCG00000040773	3.20014	1.38112e-08	Maternal
F70Placenta	ENSSSCG00000041364	1.03962	0.00170284	Maternal
F70Placenta	ENSSSCG00000042693	-2.95446	5.2151e-32	Paternal
F70Placenta	ENSSSCG00000044813	4.76306	2.53066e-06	Maternal
F70Placenta	ENSSSCG00000045261	-2.84212	0.00735744	Paternal
F70Placenta	ENSSSCG00000046234	3.25751	1.02928e-07	Maternal
F70Placenta	ENSSSCG00000047414	6.83808	3.91538e-21	Maternal
F70Placenta	ENSSSCG00000047746	8.53407	5.87757e-20	Maternal
F70Placenta	ENSSSCG00000048613	-2.06818	6.23945e-05	Paternal
F70Placenta	ENSSSCG00000048717	-4.56141	1.67238e-07	Paternal
F70Placenta	ENSSSCG00000049216	4.95225	1.54781e-05	Maternal
F70Placenta	ENSSSCG00000051274	4.90511	0.000640673	Maternal
