## Supplemental figures and tables for "Multi-omic characterization of allele-specific regulatory variation in hybrid pigs": Table S7.xlsx

### Sheet: Sheet1
Bias score of novel imprinted genes identified in each tissue-stage context
Gene	F40_Br	F40_Li	F40_Mu	F40_Pl	F70_Br	F70_Li	F70_Mu	F70_Pl	D1_Br	D1_Li	D1_Mu	D168_Br	D168_Li	D168_Mu
ENSSSCG00000000584	0.504562	0.649277	0.497557	0.996241	0.40007	0.494077	0.280526	0.453589	0.489144	0.463687	0.705881	0.505188	0.506726	0.541661
ENSSSCG00000002573	0.369413	0.5	0.271941	0.250023	0.500004	0.5	0.0381274	0.400012	0.375024	0.541658	0.354175	0.370375	0.5	0.555544
ENSSSCG00000009144	0.458335	0.458337	0.5	0.687491	0.577778	0.621198	0.652759	0.965697	0.569829	0.541656	0.458332	0.407811	0.425663	0.703673
ENSSSCG00000029347	0.0260617	0.0204192	0.042642	0.295233	0.0530204	0.0385749	0.0641062	0.488187	0.0550043	0.0416979	0.105871	0.0720097	0.0970983	0.341269
ENSSSCG00000033648	0.5	0.5	0.5	0.5	0.185106	0.0924548	0.170241	0.255463	0.252569	0.252123	0.333329	0.0191843	0.0135066	0.111152
ENSSSCG00000035256	0.375019	0.486116	0.5	0.599992	0.472234	0.957669	0.647196	0.649975	0.874486	0.662867	0.591725	0.499997	0.510888	0.565079
ENSSSCG00000037193	0.611087	0.458342	0.583321	0.562488	0.0212888	0.5	0.375017	0.499995	0.572064	0.5	0.60832	0.79684	0.5	0.44445
ENSSSCG00000037954	0.484574	0.343765	0.455431	0.173212	0.496905	0.378799	0.395376	0.610701	0.37774	0.555556	0.335742	0.0328445	0.3889	0.158047
ENSSSCG00000039587	0.5	0.5	0.5	0.5	0.5	0.5	0.5	0.45001	6.10973e-06	1.52533e-05	0.0416872	0.5	0.444456	0.5
ENSSSCG00000040410	0.541652	0.5	0.61102	0.562488	0.541658	0.5	0.958291	0.5	0.388908	0.499569	0.323812	0.5	0.5	0.185212
ENSSSCG00000044813	0.360204	0.379637	0.422219	0.260731	0.856241	0.954506	0.75891	0.928549	0.3889	0.416674	0.375003	0.583312	0.592579	0.444448
ENSSSCG00000046234	0.749996	0.746523	0.749999	0.870373	0.972189	0.95449	0.874992	0.901309	0.536109	0.583331	0.416683	0.0511204	0.12223	0.0256592
ENSSSCG00000047414	0.651701	0.541658	0.635391	0.838277	0.962292	0.636336	0.975105	0.999987	0.996204	0.624979	0.947214	0.993044	0.5	0.611106
ENSSSCG00000047746	0.25001	0.250015	0.25002	0.12501	0.95832	0.909071	0.958297	0.999994	0.5	0.458342	0.5	0.277784	0.388906	0.444456
ENSSSCG00000048719	0.624975	0.624985	0.666633	0.5	0.583317	0.590891	0.541658	0.699973	0.98287	0.666639	0.666648	0.999992	0.777738	0.888853
ENSSSCG00000049384	0.5	0.5	0.5	0.5	0.749994	0.772723	0.749994	0.749981	0.716658	0.749983	0.722213	0.907388	0.999955	0.999973
ENSSSCG00000051274	0.652963	0.652472	0.659916	0.859761	0.830604	0.727259	0.753034	0.798895	0.995085	0.666651	0.995115	0.997757	0.55555	0.999976
