## Supplemental figures and tables for "Multi-omic characterization of allele-specific regulatory variation in hybrid pigs": Table S8.xlsx

### Sheet: MaternalExpBias
#Term	Database	ID	Input number	Background number	P-Value	Corrected P-Value	Input	Hyperlink
Basal transcription factors	KEGG PATHWAY	ssc03022	2	34	0.00453235	0.194891	ENSSSCG00000029630|ENSSSCG00000002411	http://www.genome.jp/kegg-bin/show_pathway?ssc03022/ssc:414401%09red/ssc:100154605%09red
Bile secretion	KEGG PATHWAY	ssc04976	2	59	0.012598	0.215877	ENSSSCG00000009497|ENSSSCG00000000584	http://www.genome.jp/kegg-bin/show_pathway?ssc04976/ssc:100153359%09red/ssc:397534%09red
PPAR signaling pathway	KEGG PATHWAY	ssc03320	2	65	0.0150612	0.215877	ENSSSCG00000016156|ENSSSCG00000015069	http://www.genome.jp/kegg-bin/show_pathway?ssc03320/ssc:406187%09red/ssc:396931%09red
Terpenoid backbone biosynthesis	KEGG PATHWAY	ssc00900	1	21	0.0598317	0.28154	ENSSSCG00000029066	http://www.genome.jp/kegg-bin/show_pathway?ssc00900/ssc:100625049%09red
Tight junction	KEGG PATHWAY	ssc04530	2	143	0.0620731	0.28154	ENSSSCG00000024416|ENSSSCG00000018005	http://www.genome.jp/kegg-bin/show_pathway?ssc04530/ssc:100736982%09red/ssc:100125538%09red
Viral carcinogenesis	KEGG PATHWAY	ssc05203	2	146	0.0643424	0.28154	ENSSSCG00000000697|ENSSSCG00000002411	http://www.genome.jp/kegg-bin/show_pathway?ssc05203/ssc:100154605%09red/ssc:100515610%09red
Nicotinate and nicotinamide metabolism	KEGG PATHWAY	ssc00760	1	26	0.0729346	0.28154	ENSSSCG00000029606	http://www.genome.jp/kegg-bin/show_pathway?ssc00760/ssc:100523701%09red
Apoptosis - multiple species	KEGG PATHWAY	ssc04215	1	27	0.0755338	0.28154	ENSSSCG00000017548	http://www.genome.jp/kegg-bin/show_pathway?ssc04215/ssc:100525607%09red
Tyrosine metabolism	KEGG PATHWAY	ssc00350	1	28	0.0781258	0.28154	ENSSSCG00000029606	http://www.genome.jp/kegg-bin/show_pathway?ssc00350/ssc:100523701%09red
Antifolate resistance	KEGG PATHWAY	ssc01523	1	31	0.0858594	0.28154	ENSSSCG00000009497	http://www.genome.jp/kegg-bin/show_pathway?ssc01523/ssc:100153359%09red
Tryptophan metabolism	KEGG PATHWAY	ssc00380	1	35	0.0960725	0.28154	ENSSSCG00000029606	http://www.genome.jp/kegg-bin/show_pathway?ssc00380/ssc:100523701%09red
Fatty acid degradation	KEGG PATHWAY	ssc00071	1	38	0.103659	0.28154	ENSSSCG00000016156	http://www.genome.jp/kegg-bin/show_pathway?ssc00071/ssc:396931%09red
Ferroptosis	KEGG PATHWAY	ssc04216	1	40	0.108682	0.28154	ENSSSCG00000022649	http://www.genome.jp/kegg-bin/show_pathway?ssc04216/ssc:100623148%09red
Cholesterol metabolism	KEGG PATHWAY	ssc04979	1	40	0.108682	0.28154	ENSSSCG00000015069	http://www.genome.jp/kegg-bin/show_pathway?ssc04979/ssc:406187%09red
Valine, leucine and isoleucine degradation	KEGG PATHWAY	ssc00280	1	43	0.116166	0.28154	ENSSSCG00000029606	http://www.genome.jp/kegg-bin/show_pathway?ssc00280/ssc:100523701%09red
Cytokine-cytokine receptor interaction	KEGG PATHWAY	ssc04060	2	212	0.120352	0.28154	ENSSSCG00000024759|ENSSSCG00000017548	http://www.genome.jp/kegg-bin/show_pathway?ssc04060/ssc:100621027%09red/ssc:100525607%09red
Drug metabolism - cytochrome P450	KEGG PATHWAY	ssc00982	1	46	0.123588	0.28154	ENSSSCG00000029606	http://www.genome.jp/kegg-bin/show_pathway?ssc00982/ssc:100523701%09red
Retinol metabolism	KEGG PATHWAY	ssc00830	1	46	0.123588	0.28154	ENSSSCG00000029606	http://www.genome.jp/kegg-bin/show_pathway?ssc00830/ssc:100523701%09red
Lysine degradation	KEGG PATHWAY	ssc00310	1	49	0.130949	0.28154	ENSSSCG00000007782	http://www.genome.jp/kegg-bin/show_pathway?ssc00310/ssc:100511747%09red
Fatty acid metabolism	KEGG PATHWAY	ssc01212	1	49	0.130949	0.28154	ENSSSCG00000016156	http://www.genome.jp/kegg-bin/show_pathway?ssc01212/ssc:396931%09red
ABC transporters	KEGG PATHWAY	ssc02010	1	52	0.13825	0.283083	ENSSSCG00000009497	http://www.genome.jp/kegg-bin/show_pathway?ssc02010/ssc:100153359%09red
Thyroid hormone synthesis	KEGG PATHWAY	ssc04918	1	56	0.147891	0.289061	ENSSSCG00000008948	http://www.genome.jp/kegg-bin/show_pathway?ssc04918/ssc:396960%09red
Protein digestion and absorption	KEGG PATHWAY	ssc04974	1	69	0.178505	0.333727	ENSSSCG00000015894	http://www.genome.jp/kegg-bin/show_pathway?ssc04974/ssc:397492%09red
Viral protein interaction with cytokine and cytokine receptor	KEGG PATHWAY	ssc04061	1	76	0.194542	0.348555	ENSSSCG00000024759	http://www.genome.jp/kegg-bin/show_pathway?ssc04061/ssc:100621027%09red
Peroxisome	KEGG PATHWAY	ssc04146	1	81	0.20581	0.353993	ENSSSCG00000013896	http://www.genome.jp/kegg-bin/show_pathway?ssc04146/ssc:100519592%09red
TNF signaling pathway	KEGG PATHWAY	ssc04668	1	91	0.227886	0.376888	ENSSSCG00000024759	http://www.genome.jp/kegg-bin/show_pathway?ssc04668/ssc:100621027%09red
Neurotrophin signaling pathway	KEGG PATHWAY	ssc04722	1	103	0.253588	0.397665	ENSSSCG00000017548	http://www.genome.jp/kegg-bin/show_pathway?ssc04722/ssc:100525607%09red
Hippo signaling pathway	KEGG PATHWAY	ssc04390	1	108	0.264048	0.397665	ENSSSCG00000008949	http://www.genome.jp/kegg-bin/show_pathway?ssc04390/ssc:397586%09red
Lysosome	KEGG PATHWAY	ssc04142	1	110	0.268193	0.397665	ENSSSCG00000004044	http://www.genome.jp/kegg-bin/show_pathway?ssc04142/ssc:397214%09red
Apoptosis	KEGG PATHWAY	ssc04210	1	120	0.288575	0.413624	ENSSSCG00000014248	http://www.genome.jp/kegg-bin/show_pathway?ssc04210/ssc:100513342%09red
Jak-STAT signaling pathway	KEGG PATHWAY	ssc04630	1	135	0.318113	0.438162	ENSSSCG00000029606	http://www.genome.jp/kegg-bin/show_pathway?ssc04630/ssc:100523701%09red
Transcriptional misregulation in cancer	KEGG PATHWAY	ssc05202	1	142	0.331485	0.438162	ENSSSCG00000017548	http://www.genome.jp/kegg-bin/show_pathway?ssc05202/ssc:100525607%09red
Alzheimer disease	KEGG PATHWAY	ssc05010	1	146	0.33901	0.438162	ENSSSCG00000013052	http://www.genome.jp/kegg-bin/show_pathway?ssc05010/ssc:100512087%09red
Chemokine signaling pathway	KEGG PATHWAY	ssc04062	1	150	0.346454	0.438162	ENSSSCG00000024759	http://www.genome.jp/kegg-bin/show_pathway?ssc04062/ssc:100621027%09red
Human cytomegalovirus infection	KEGG PATHWAY	ssc05163	1	173	0.387691	0.454585	ENSSSCG00000024759	http://www.genome.jp/kegg-bin/show_pathway?ssc05163/ssc:100621027%09red
Rap1 signaling pathway	KEGG PATHWAY	ssc04015	1	174	0.389425	0.454585	ENSSSCG00000017548	http://www.genome.jp/kegg-bin/show_pathway?ssc04015/ssc:100525607%09red
cAMP signaling pathway	KEGG PATHWAY	ssc04024	1	175	0.391154	0.454585	ENSSSCG00000009497	http://www.genome.jp/kegg-bin/show_pathway?ssc04024/ssc:100153359%09red
Ras signaling pathway	KEGG PATHWAY	ssc04014	1	191	0.418182	0.473206	ENSSSCG00000017548	http://www.genome.jp/kegg-bin/show_pathway?ssc04014/ssc:100525607%09red
Endocytosis	KEGG PATHWAY	ssc04144	1	206	0.442455	0.487835	ENSSSCG00000004044	http://www.genome.jp/kegg-bin/show_pathway?ssc04144/ssc:397214%09red
MAPK signaling pathway	KEGG PATHWAY	ssc04010	1	233	0.483682	0.519958	ENSSSCG00000017548	http://www.genome.jp/kegg-bin/show_pathway?ssc04010/ssc:100525607%09red
Human papillomavirus infection	KEGG PATHWAY	ssc05165	1	253	0.512287	0.537276	ENSSSCG00000000697	http://www.genome.jp/kegg-bin/show_pathway?ssc05165/ssc:100515610%09red
PI3K-Akt signaling pathway	KEGG PATHWAY	ssc04151	1	271	0.536705	0.549484	ENSSSCG00000017548	http://www.genome.jp/kegg-bin/show_pathway?ssc04151/ssc:100525607%09red
Metabolic pathways	KEGG PATHWAY	ssc01100	3	1181	0.65467	0.65467	ENSSSCG00000016156|ENSSSCG00000029606|ENSSSCG00000029066	http://www.genome.jp/kegg-bin/show_pathway?ssc01100/ssc:100523701%09red/ssc:396931%09red/ssc:100625049%09red
--------------------
#Term	Database	ID	Input number	Background number	P-Value	Corrected P-Value	Input	Hyperlink
--------------------
#Term	Database	ID	Input number	Background number	P-Value	Corrected P-Value	Input	Hyperlink
--------------------

### Sheet: PaternalExpBias
KEGG pathway analysis of the POE genes
#Term	Database	ID	Input number	Background number	P-Value	Corrected P-Value	Input	Hyperlink
Herpes simplex virus 1 infection	KEGG PATHWAY	ssc05168	3	207	0.0115604	0.219388	ENSSSCG00000013717|ENSSSCG00000029347|ENSSSCG00000013746	http://www.genome.jp/kegg-bin/show_pathway?ssc05168/ssc:100624806%09red/ssc:100381266%09red/ssc:100521431%09red
Taurine and hypotaurine metabolism	KEGG PATHWAY	ssc00430	1	10	0.0245208	0.219388	ENSSSCG00000011060	http://www.genome.jp/kegg-bin/show_pathway?ssc00430/ssc:396929%09red
alpha-Linolenic acid metabolism	KEGG PATHWAY	ssc00592	1	17	0.0398203	0.219388	ENSSSCG00000026914	http://www.genome.jp/kegg-bin/show_pathway?ssc00592/ssc:100512584%09red
Linoleic acid metabolism	KEGG PATHWAY	ssc00591	1	19	0.0441487	0.219388	ENSSSCG00000026914	http://www.genome.jp/kegg-bin/show_pathway?ssc00591/ssc:100512584%09red
Epstein-Barr virus infection	KEGG PATHWAY	ssc05169	2	161	0.0519239	0.219388	ENSSSCG00000011033|ENSSSCG00000013746	http://www.genome.jp/kegg-bin/show_pathway?ssc05169/ssc:100522394%09red/ssc:100381266%09red
Butanoate metabolism	KEGG PATHWAY	ssc00650	1	23	0.0527488	0.219388	ENSSSCG00000011060	http://www.genome.jp/kegg-bin/show_pathway?ssc00650/ssc:396929%09red
beta-Alanine metabolism	KEGG PATHWAY	ssc00410	1	28	0.0633934	0.219388	ENSSSCG00000011060	http://www.genome.jp/kegg-bin/show_pathway?ssc00410/ssc:396929%09red
Tyrosine metabolism	KEGG PATHWAY	ssc00350	1	28	0.0633934	0.219388	ENSSSCG00000001780	http://www.genome.jp/kegg-bin/show_pathway?ssc00350/ssc:100623036%09red
African trypanosomiasis	KEGG PATHWAY	ssc05143	1	29	0.0655083	0.219388	ENSSSCG00000014725	http://www.genome.jp/kegg-bin/show_pathway?ssc05143/ssc:407066%09red
Type I diabetes mellitus	KEGG PATHWAY	ssc04940	1	33	0.073922	0.219388	ENSSSCG00000011060	http://www.genome.jp/kegg-bin/show_pathway?ssc04940/ssc:396929%09red
Glycine, serine and threonine metabolism	KEGG PATHWAY	ssc00260	1	34	0.0760139	0.219388	ENSSSCG00000009942	http://www.genome.jp/kegg-bin/show_pathway?ssc00260/ssc:397134%09red
Ether lipid metabolism	KEGG PATHWAY	ssc00565	1	36	0.0801839	0.219388	ENSSSCG00000026914	http://www.genome.jp/kegg-bin/show_pathway?ssc00565/ssc:100512584%09red
Alanine, aspartate and glutamate metabolism	KEGG PATHWAY	ssc00250	1	37	0.0822621	0.219388	ENSSSCG00000011060	http://www.genome.jp/kegg-bin/show_pathway?ssc00250/ssc:396929%09red
Arachidonic acid metabolism	KEGG PATHWAY	ssc00590	1	43	0.0946359	0.219388	ENSSSCG00000026914	http://www.genome.jp/kegg-bin/show_pathway?ssc00590/ssc:100512584%09red
Arginine and proline metabolism	KEGG PATHWAY	ssc00330	1	44	0.0966824	0.219388	ENSSSCG00000009942	http://www.genome.jp/kegg-bin/show_pathway?ssc00330/ssc:397134%09red
Antigen processing and presentation	KEGG PATHWAY	ssc04612	1	45	0.0987245	0.219388	ENSSSCG00000013746	http://www.genome.jp/kegg-bin/show_pathway?ssc04612/ssc:100381266%09red
Regulation of lipolysis in adipocytes	KEGG PATHWAY	ssc04923	1	45	0.0987245	0.219388	ENSSSCG00000026914	http://www.genome.jp/kegg-bin/show_pathway?ssc04923/ssc:100512584%09red
Malaria	KEGG PATHWAY	ssc05144	1	45	0.0987245	0.219388	ENSSSCG00000014725	http://www.genome.jp/kegg-bin/show_pathway?ssc05144/ssc:407066%09red
N-Glycan biosynthesis	KEGG PATHWAY	ssc00510	1	48	0.104824	0.220682	ENSSSCG00000007919	http://www.genome.jp/kegg-bin/show_pathway?ssc00510/ssc:100524193%09red
Metabolic pathways	KEGG PATHWAY	ssc01100	5	1181	0.124395	0.24879	ENSSSCG00000026914|ENSSSCG00000001780|ENSSSCG00000007919|ENSSSCG00000011060|ENSSSCG00000009942	http://www.genome.jp/kegg-bin/show_pathway?ssc01100/ssc:100623036%09red/ssc:100524193%09red/ssc:100512584%09red/ssc:397134%09red/ssc:396929%09red
GABAergic synapse	KEGG PATHWAY	ssc04727	1	65	0.138637	0.254629	ENSSSCG00000011060	http://www.genome.jp/kegg-bin/show_pathway?ssc04727/ssc:396929%09red
RNA degradation	KEGG PATHWAY	ssc03018	1	68	0.144475	0.254629	ENSSSCG00000005925	http://www.genome.jp/kegg-bin/show_pathway?ssc03018/ssc:100511875%09red
Protein digestion and absorption	KEGG PATHWAY	ssc04974	1	69	0.146412	0.254629	ENSSSCG00000022948	http://www.genome.jp/kegg-bin/show_pathway?ssc04974/ssc:100037973%09red
Glycerophospholipid metabolism	KEGG PATHWAY	ssc00564	1	74	0.156034	0.260057	ENSSSCG00000026914	http://www.genome.jp/kegg-bin/show_pathway?ssc00564/ssc:100512584%09red
Peroxisome	KEGG PATHWAY	ssc04146	1	81	0.169329	0.270926	ENSSSCG00000009942	http://www.genome.jp/kegg-bin/show_pathway?ssc04146/ssc:397134%09red
Chagas disease (American trypanosomiasis)	KEGG PATHWAY	ssc05142	1	89	0.184274	0.283498	ENSSSCG00000013746	http://www.genome.jp/kegg-bin/show_pathway?ssc05142/ssc:100381266%09red
Cell adhesion molecules (CAMs)	KEGG PATHWAY	ssc04514	1	109	0.220505	0.317536	ENSSSCG00000002887	http://www.genome.jp/kegg-bin/show_pathway?ssc04514/ssc:100516913%09red
Lysosome	KEGG PATHWAY	ssc04142	1	110	0.222275	0.317536	ENSSSCG00000008980	http://www.genome.jp/kegg-bin/show_pathway?ssc04142/ssc:414407%09red
Ribosome	KEGG PATHWAY	ssc03010	1	118	0.236295	0.325925	ENSSSCG00000008183	http://www.genome.jp/kegg-bin/show_pathway?ssc03010/ssc:100521315%09red
Phagosome	KEGG PATHWAY	ssc04145	1	126	0.250071	0.333427	ENSSSCG00000013746	http://www.genome.jp/kegg-bin/show_pathway?ssc04145/ssc:100381266%09red
Jak-STAT signaling pathway	KEGG PATHWAY	ssc04630	1	135	0.26528	0.337853	ENSSSCG00000016851	http://www.genome.jp/kegg-bin/show_pathway?ssc04630/ssc:100519398%09red
Protein processing in endoplasmic reticulum	KEGG PATHWAY	ssc04141	1	138	0.270283	0.337853	ENSSSCG00000013746	http://www.genome.jp/kegg-bin/show_pathway?ssc04141/ssc:100381266%09red
Human immunodeficiency virus 1 infection	KEGG PATHWAY	ssc05170	1	162	0.309134	0.374708	ENSSSCG00000013746	http://www.genome.jp/kegg-bin/show_pathway?ssc05170/ssc:100381266%09red
Human cytomegalovirus infection	KEGG PATHWAY	ssc05163	1	173	0.326263	0.383839	ENSSSCG00000013746	http://www.genome.jp/kegg-bin/show_pathway?ssc05163/ssc:100381266%09red
Human T-cell leukemia virus 1 infection	KEGG PATHWAY	ssc05166	1	182	0.339971	0.388538	ENSSSCG00000013746	http://www.genome.jp/kegg-bin/show_pathway?ssc05166/ssc:100381266%09red
Ras signaling pathway	KEGG PATHWAY	ssc04014	1	191	0.353408	0.392676	ENSSSCG00000026914	http://www.genome.jp/kegg-bin/show_pathway?ssc04014/ssc:100512584%09red
Cytokine-cytokine receptor interaction	KEGG PATHWAY	ssc04060	1	212	0.383738	0.411319	ENSSSCG00000016851	http://www.genome.jp/kegg-bin/show_pathway?ssc04060/ssc:100519398%09red
MicroRNAs in cancer	KEGG PATHWAY	ssc05206	1	217	0.390753	0.411319	ENSSSCG00000011033	http://www.genome.jp/kegg-bin/show_pathway?ssc05206/ssc:100522394%09red
MAPK signaling pathway	KEGG PATHWAY	ssc04010	1	233	0.412686	0.423268	ENSSSCG00000003573	http://www.genome.jp/kegg-bin/show_pathway?ssc04010/ssc:100512235%09red
PI3K-Akt signaling pathway	KEGG PATHWAY	ssc04151	1	271	0.461753	0.461753	ENSSSCG00000016851	http://www.genome.jp/kegg-bin/show_pathway?ssc04151/ssc:100519398%09red
