## Supplemental figures and tables for "Multi-omic characterization of allele-specific regulatory variation in hybrid pigs": Table S10.xlsx

### Sheet: Sheet1
The methylation proportion in CpG sites found in the promoter regions of POE genes in the tissues.
Tissue	Gene	Gene Type	Expression Direction	Chr	Start	End	Strand	Metylation number				Methylation level(Mat/Mat+Pat)
								Mat_M	Mat_Un	Pat_M	Pat_Un	Mat_pro	Pat_pro
Brain	ENSSSCG00000013717	protein_coding	Paternal	2	70347648	70353649	+	134	205	193	161	0.39528	0.545198
Brain	ENSSSCG00000015328	protein_coding	Paternal	9	74470897	74476898	-	571	36	14	730	0.940692	0.0188172
Brain	ENSSSCG00000016851	protein_coding	Paternal	16	24038567	24044568	+	402	51	355	32	0.887417	0.917313
Brain	ENSSSCG00000029347	protein_coding	Paternal	2	66463186	66469187	-	299	44	320	39	0.87172	0.891365
Brain	ENSSSCG00000033516	protein_coding	Maternal	6	83820243	83826244	+	41	99	48	125	0.292857	0.277457
Brain	ENSSSCG00000036049	protein_coding	Paternal	9	74471058	74477059	+	571	36	14	730	0.940692	0.0188172
Brain	ENSSSCG00000040773	pseudogene	Maternal	12	27116927	27122928	-	10	279	8	330	0.0346021	0.0236686
Brain	ENSSSCG00000047414	lncRNA	Maternal	7	121688198	121694199	-	510	273	473	271	0.651341	0.635753
Liver	ENSSSCG00000004044	protein_coding	Maternal	1	7469547	7475548	-	1043	242	1144	291	0.746066	0.797213
Liver	ENSSSCG00000015329	protein_coding	Maternal	9	74632280	74638281	+	283	124	326	103	0.695332	0.759907
Liver	ENSSSCG00000016851	protein_coding	Paternal	16	24038567	24044568	+	213	115	223	97	0.64939	0.696875
Liver	ENSSSCG00000029347	protein_coding	Paternal	2	66463186	66469187	-	392	205	438	225	0.656616	0.660633
Liver	ENSSSCG00000033516	protein_coding	Maternal	6	83820243	83826244	+	4	143	1	128	0.0272109	0.00775194
Liver	ENSSSCG00000036049	protein_coding	Paternal	9	74471058	74477059	+	328	128	5	517	0.719298	0.00957854
Liver	ENSSSCG00000040773	pseudogene	Maternal	12	27116927	27122928	-	35	654	54	723	0.0507983	0.0694981
Muscle	ENSSSCG00000004044	protein_coding	Maternal	1	7469547	7475548	-	1338	621	1497	384	0.683002	0.795853
Muscle	ENSSSCG00000013717	protein_coding	Paternal	2	70347648	70353649	+	95	216	126	206	0.305466	0.379518
Muscle	ENSSSCG00000015328	protein_coding	Paternal	9	74470897	74476898	-	317	11	13	375	0.966463	0.0335052
Muscle	ENSSSCG00000015329	protein_coding	Maternal	9	74632280	74638281	+	396	136	395	126	0.744361	0.758157
Muscle	ENSSSCG00000016851	protein_coding	Paternal	16	24038567	24044568	+	343	16	337	27	0.955432	0.925824
Muscle	ENSSSCG00000029347	protein_coding	Paternal	2	66463186	66469187	-	158	34	157	39	0.822917	0.80102
Muscle	ENSSSCG00000033516	protein_coding	Maternal	6	83820243	83826244	+	114	3	112	7	0.974359	0.941176
Muscle	ENSSSCG00000036049	protein_coding	Paternal	9	74471058	74477059	+	317	11	13	375	0.966463	0.0335052
Muscle	ENSSSCG00000040773	pseudogene	Maternal	12	27116927	27122928	-	45	285	37	258	0.136364	0.125424
Muscle	ENSSSCG00000047414	lncRNA	Maternal	7	121688198	121694199	-	762	359	802	365	0.67975	0.687232
Placenta	ENSSSCG00000004044	protein_coding	Maternal	1	7469547	7475548	-	832	521	853	415	0.61493	0.672713
Placenta	ENSSSCG00000013717	protein_coding	Paternal	2	70347648	70353649	+	98	222	96	202	0.30625	0.322148
Placenta	ENSSSCG00000015328	protein_coding	Paternal	9	74470897	74476898	-	343	185	5	447	0.649621	0.0110619
Placenta	ENSSSCG00000016851	protein_coding	Paternal	16	24038567	24044568	+	134	98	102	113	0.577586	0.474419
Placenta	ENSSSCG00000017754	protein_coding	Maternal	12	44137471	44143472	+	286	147	278	102	0.660508	0.731579
Placenta	ENSSSCG00000033516	protein_coding	Maternal	6	83820243	83826244	+	96	158	91	134	0.377953	0.404444
Placenta	ENSSSCG00000036049	protein_coding	Paternal	9	74471058	74477059	+	343	185	5	447	0.649621	0.0110619
Placenta	ENSSSCG00000040773	pseudogene	Maternal	12	27116927	27122928	-	9	221	7	233	0.0391304	0.0291667
Placenta	ENSSSCG00000042693	protein_coding	Paternal	4	12619766	12625767	+	337	101	308	66	0.769406	0.823529
Placenta	ENSSSCG00000045261	lncRNA	Paternal	14	127524169	127530170	+	52	50	54	35	0.509804	0.606742
Placenta	ENSSSCG00000047414	lncRNA	Maternal	7	121688198	121694199	-	336	391	286	348	0.462173	0.451104
