## Supplemental figures and tables for "Multi-omic characterization of allele-specific regulatory variation in hybrid pigs": Table S11.xlsx

### Sheet: Sheet1
The average methylation level in promoters of genes at maternal and paternal chromosomes
	Gene promoter		Gene body
	Maternal allele	Paternal allele	Maternal allele	Paternal allele
Brain	0.660248	0.659046	0.768293	0.766389
Liver	0.527376	0.526134	0.618612	0.617317
Muscle	0.629013	0.628752	0.725574	0.725339
Placenta	0.486755	0.46701	0.585589	0.563317
	Methylation Score of each group = Meth/(Meth+Unmeth)
