## Supplemental figures and tables for "Multi-omic characterization of allele-specific regulatory variation in hybrid pigs": Table S12.xlsx

### Sheet: Sheet1
The average methylation level of found CpG sites within the promoter regions of AGE genes in tissues
Tissue	Gene	Chr	Start	End	Strand	Methylation level(Duroc/Duroc+Lulai)		Expression direction
						Duroc	Lulai
Brain	ENSSSCG00000000634	5	61394025	61400026	+	0.90021	0.379348	Lulai
Brain	ENSSSCG00000003557	6	83803122	83809123	+	0.469396	0.403942	Lulai
Brain	ENSSSCG00000006455	4	92391534	92397535	+	0.748963	0.599346	Lulai
Brain	ENSSSCG00000008731	8	6124965	6130966	+	0.705116	0.584182	Lulai
Brain	ENSSSCG00000008769	8	28303239	28309240	+	0.896549	0.386607	Lulai
Brain	ENSSSCG00000008830	8	38866138	38872139	+	0.838055	0.721476	Duroc
Brain	ENSSSCG00000008860	8	44009789	44015790	+	0.470908	0.562742	Duroc
Brain	ENSSSCG00000013406	2	48726306	48732307	-	0.923966	0.907709	Duroc
Brain	ENSSSCG00000016335	15	137672710	137678711	+	0.834072	0.871884	Lulai
Brain	ENSSSCG00000016688	18	43556616	43562617	+	0.851591	0.777984	Duroc
Brain	ENSSSCG00000016719	18	48385463	48391464	-	0.922036	0.851291	Duroc
Brain	ENSSSCG00000018032	12	59149228	59155229	-	0.921533	0.810322	Duroc
Brain	ENSSSCG00000022250	1	272622704	272628705	+	0.439108	0.873392	Lulai
Brain	ENSSSCG00000025629	3	131251550	131257551	-	0.801707	0.870037	Duroc
Brain	ENSSSCG00000026392	6	88836030	88842031	-	0.583222	0.54435	Duroc
Brain	ENSSSCG00000027665	17	33739673	33745674	+	0.662019	0.538045	Duroc
Brain	ENSSSCG00000034251	8	524532	530533	+	0.918664	0.887606	Duroc
Brain	ENSSSCG00000036748	3	46078667	46084668	-	0.949997	0.724274	Duroc
Brain	ENSSSCG00000037369	17	61595248	61601249	+	0.896184	0.909398	Duroc
Brain	ENSSSCG00000038635	2	75842551	75848552	-	0.819277	0.785714	Duroc
Brain	ENSSSCG00000039331	3	74130666	74136667	+	0.119425	0.129836	Duroc
Brain	ENSSSCG00000040607	6	8465112	8471113	+	0.016221	0.0193489	Lulai
Brain	ENSSSCG00000043543	6	56065748	56071749	-	0.912621	0.920792	Duroc
Brain	ENSSSCG00000045223	6	166954169	166960170	-	0.850157	0.937727	Lulai
Brain	ENSSSCG00000045730	7	86180193	86186194	+	0.524601	0.652195	Duroc
Brain	ENSSSCG00000046038	2	102307827	102313828	-	0.881527	0.711496	Duroc
Brain	ENSSSCG00000046574	16	78989222	78995223	-	0.925939	0.875353	Duroc
Brain	ENSSSCG00000047167	6	136054908	136060909	-	0.397398	0.271728	Duroc
Brain	ENSSSCG00000047440	8	135127414	135133415	-	0.488095	0.499177	Duroc
Brain	ENSSSCG00000049086	8	38866036	38872037	-	0.793777	0.704775	Duroc
Brain	ENSSSCG00000050889	9	71269339	71275340	-	0.770304	0.814447	Lulai
Brain	ENSSSCG00000051135	6	98270947	98276948	-	0.232	0.844043	Duroc
Brain	ENSSSCG00000051674	6	42476041	42482042	-	0.92023	0.914258	Lulai
Liver	ENSSSCG00000003557	6	83803122	83809123	+	0.457285	0.384568	Lulai
Liver	ENSSSCG00000003603	6	88239746	88245747	-	0.831445	0.780753	Lulai
Liver	ENSSSCG00000004052	1	8078816	8084817	-	0.609164	0.312644	Lulai
Liver	ENSSSCG00000006612	4	97258815	97264816	+	0.225102	0.254899	Duroc
Liver	ENSSSCG00000007185	17	33847687	33853688	+	0.662682	0.561101	Duroc
Liver	ENSSSCG00000008769	8	28303239	28309240	+	0.574751	0.354771	Lulai
Liver	ENSSSCG00000010947	10	27628496	27634497	+	0.70678	0.683742	Lulai
Liver	ENSSSCG00000013501	2	74598783	74604784	-	0.78593	0.773272	Duroc
Liver	ENSSSCG00000015390	9	93047121	93053122	+	0.435644	0.0113636	Duroc
Liver	ENSSSCG00000015711	15	20616778	20622779	+	0.617457	0.810976	Duroc
Liver	ENSSSCG00000016746	18	50723894	50729895	+	0.781827	0.812824	Lulai
Liver	ENSSSCG00000017926	12	52432537	52438538	+	0.578966	0.614959	Duroc
Liver	ENSSSCG00000018032	12	59149228	59155229	-	0.741506	0.6516	Duroc
Liver	ENSSSCG00000021041	9	66547483	66553484	-	0.467035	0.41638	Lulai
Liver	ENSSSCG00000022163	6	97426363	97432364	-	0.437866	0.451791	Lulai
Liver	ENSSSCG00000027665	17	33739673	33745674	+	0.570808	0.588496	Duroc
Liver	ENSSSCG00000034251	8	524532	530533	+	0.673023	0.637839	Duroc
Liver	ENSSSCG00000036748	3	46078667	46084668	-	0.611372	0.49231	Duroc
Liver	ENSSSCG00000037369	17	61595248	61601249	+	0.814433	0.792079	Duroc
Liver	ENSSSCG00000039331	3	74130666	74136667	+	0.266345	0.141776	Duroc
Liver	ENSSSCG00000039815	2	77974456	77980457	+	0.78336	0.819212	Duroc
Liver	ENSSSCG00000042523	2	73398027	73404028	+	0.530188	0.582679	Duroc
Liver	ENSSSCG00000042722	4	110230133	110236134	+	0.487848	0.550655	Duroc
Liver	ENSSSCG00000043990	17	5593439	5599440	-	0.00345679	0.00292167	Lulai
Liver	ENSSSCG00000045730	7	86180193	86186194	+	0.53963	0.71282	Duroc
Liver	ENSSSCG00000047440	8	135127414	135133415	-	0.490184	0.485754	Duroc
Liver	ENSSSCG00000047515	4	92683341	92689342	+	0.578202	0.472731	Lulai
Liver	ENSSSCG00000048603	9	67783473	67789474	+	0.58556	0.680565	Duroc
Liver	ENSSSCG00000049444	4	18287302	18293303	-	0.594124	0.583448	Duroc
Liver	ENSSSCG00000050889	9	71269339	71275340	-	0.657462	0.56503	Lulai
Liver	ENSSSCG00000051024	15	137853471	137859472	-	0.623366	0.606962	Duroc
Liver	ENSSSCG00000051613	13	154317584	154323585	-	0.684211	0.0114943	Lulai
Muslce	ENSSSCG00000003557	6	83803122	83809123	+	0.442128	0.387978	Lulai
Muslce	ENSSSCG00000006465	4	93236722	93242723	+	0.644662	0.46409	Duroc
Muslce	ENSSSCG00000006612	4	97258815	97264816	+	0.0342466	0.0976597	Duroc
Muslce	ENSSSCG00000007185	17	33847687	33853688	+	0.73459	0.604547	Duroc
Muslce	ENSSSCG00000008769	8	28303239	28309240	+	0.732242	0.50721	Lulai
Muslce	ENSSSCG00000008860	8	44009789	44015790	+	0.519442	0.538125	Duroc
Muslce	ENSSSCG00000010947	10	27628496	27634497	+	0.883185	0.883588	Lulai
Muslce	ENSSSCG00000011171	10	25199388	25205389	+	0.987952	0.9375	Duroc
Muslce	ENSSSCG00000013406	2	48726306	48732307	-	0.772727	0.857612	Duroc
Muslce	ENSSSCG00000018032	12	59149228	59155229	-	0.868783	0.822816	Duroc
Muslce	ENSSSCG00000021041	9	66547483	66553484	-	0.559112	0.433961	Lulai
Muslce	ENSSSCG00000023501	8	20196476	20202477	-	0.664009	0.727544	Duroc
Muslce	ENSSSCG00000024314	8	74550105	74556106	+	0.716627	0.840774	Lulai
Muslce	ENSSSCG00000027665	17	33739673	33745674	+	0.471762	0.48296	Duroc
Muslce	ENSSSCG00000029339	6	323746	329747	+	0.306733	0.401262	Duroc
Muslce	ENSSSCG00000037030	13	10713002	10719003	+	0.823529	0.876543	Duroc
Muslce	ENSSSCG00000037950	8	37933847	37939848	+	0.38641	0.42897	Lulai
Muslce	ENSSSCG00000038635	2	75842551	75848552	-	0.711054	0.620051	Duroc
Muslce	ENSSSCG00000039331	3	74130666	74136667	+	0.808824	0.320988	Duroc
Muslce	ENSSSCG00000039535	18	50858466	50864467	+	0.631138	0.702262	Duroc
Muslce	ENSSSCG00000041223	1	44627176	44633177	+	0.77804	0.781161	Duroc
Muslce	ENSSSCG00000041251	15	137633979	137639980	-	0.494516	0.404177	Duroc
Muslce	ENSSSCG00000041665	15	140327895	140333896	-	0.81906	0.845558	Duroc
Muslce	ENSSSCG00000043990	17	5593439	5599440	-	0.00610902	0.00257733	Lulai
Muslce	ENSSSCG00000045223	6	166954169	166960170	-	0.872397	0.806256	Lulai
Muslce	ENSSSCG00000045730	7	86180193	86186194	+	0.767168	0.851772	Duroc
Muslce	ENSSSCG00000046038	2	102307827	102313828	-	0.843566	0.680429	Duroc
Muslce	ENSSSCG00000046574	16	78989222	78995223	-	0.923699	0.864583	Duroc
Muslce	ENSSSCG00000046684	12	43223121	43229122	+	0.494737	0.494811	Duroc
Muslce	ENSSSCG00000047167	6	136054908	136060909	-	0.351526	0.292433	Duroc
Muslce	ENSSSCG00000047210	4	2632384	2638385	+	0.772016	0.785925	Lulai
Muslce	ENSSSCG00000047292	8	134909270	134915271	-	0.242228	0.303757	Duroc
Muslce	ENSSSCG00000047440	8	135127414	135133415	-	0.811765	0.888889	Duroc
Muslce	ENSSSCG00000047515	4	92683341	92689342	+	0.785263	0.635655	Lulai
Muslce	ENSSSCG00000048099	1	44554945	44560946	+	0.0485804	0.0587757	Duroc
Muslce	ENSSSCG00000048319	3	46060484	46066485	+	0.884556	0.873684	Lulai
Muslce	ENSSSCG00000048614	2	24867265	24873266	-	0.734112	0.812419	Duroc
Muslce	ENSSSCG00000048712	15	48843597	48849598	+	0.798389	0.881018	Lulai
Muslce	ENSSSCG00000049444	4	18287302	18293303	-	0.718247	0.66991	Duroc
Muslce	ENSSSCG00000050353	4	8620620	8626621	+	0.771508	0.657575	Duroc
Muslce	ENSSSCG00000050889	9	71269339	71275340	-	0.874576	0.781675	Lulai
Muslce	ENSSSCG00000051024	15	137853471	137859472	-	0.819911	0.755204	Duroc
Placenta	ENSSSCG00000001005	2	10484594	10490595	+	0.426686	0.445917	Lulai
Placenta	ENSSSCG00000003557	6	83803122	83809123	+	0.491802	0.384156	Lulai
Placenta	ENSSSCG00000006612	4	97258815	97264816	+	0.0478377	0.0521047	Duroc
Placenta	ENSSSCG00000007185	17	33847687	33853688	+	0.521415	0.458175	Duroc
Placenta	ENSSSCG00000008474	3	100826315	100832316	-	0.55954	0.604638	Lulai
Placenta	ENSSSCG00000008599	3	117808701	117814702	-	0.739208	0.692461	Duroc
Placenta	ENSSSCG00000008769	8	28303239	28309240	+	0.357143	0.358025	Lulai
Placenta	ENSSSCG00000011610	13	70914452	70920453	+	0.59375	0.631068	Lulai
Placenta	ENSSSCG00000013092	2	10249679	10255680	-	0.608856	0.54715	Duroc
Placenta	ENSSSCG00000013406	2	48726306	48732307	-	0.925926	0.804348	Duroc
Placenta	ENSSSCG00000013732	2	66181288	66187289	-	0.586047	0.462305	Lulai
Placenta	ENSSSCG00000016335	15	137672710	137678711	+	0.463407	0.522298	Duroc
Placenta	ENSSSCG00000016719	18	48385463	48391464	-	0.745049	0.591192	Duroc
Placenta	ENSSSCG00000017926	12	52432537	52438538	+	0.451974	0.368463	Duroc
Placenta	ENSSSCG00000018032	12	59149228	59155229	-	0.735563	0.705382	Duroc
Placenta	ENSSSCG00000021041	9	66547483	66553484	-	0.414224	0.246446	Lulai
Placenta	ENSSSCG00000026392	6	88836030	88842031	-	0.571551	0.506662	Duroc
Placenta	ENSSSCG00000026526	6	83606395	83612396	+	0.746116	0.62511	Duroc
Placenta	ENSSSCG00000027665	17	33739673	33745674	+	0.572801	0.507915	Duroc
Placenta	ENSSSCG00000031700	8	6364989	6370990	-	0.415511	0.421156	Lulai
Placenta	ENSSSCG00000034119	10	46798408	46804409	-	0.344647	0.18982	Duroc
Placenta	ENSSSCG00000034251	8	524532	530533	+	0.635136	0.621636	Duroc
Placenta	ENSSSCG00000036451	6	95309977	95315978	+	0.661598	0.755198	Duroc
Placenta	ENSSSCG00000037030	13	10713002	10719003	+	0.30858	0.345097	Duroc
Placenta	ENSSSCG00000037369	17	61595248	61601249	+	0.710526	0.785714	Duroc
Placenta	ENSSSCG00000039331	3	74130666	74136667	+	0.0377974	0.0227142	Duroc
Placenta	ENSSSCG00000039815	2	77974456	77980457	+	0.963415	0.945205	Duroc
Placenta	ENSSSCG00000040579	6	83762854	83768855	-	0.746176	0.648523	Duroc
Placenta	ENSSSCG00000043737	9	122673214	122679215	+	0.640165	0.637135	Lulai
Placenta	ENSSSCG00000045328	9	131543894	131549895	-	0.51273	0.501453	Duroc
Placenta	ENSSSCG00000045730	7	86180193	86186194	+	0.447222	0.413543	Duroc
Placenta	ENSSSCG00000046038	2	102307827	102313828	-	0.599303	0.554508	Duroc
Placenta	ENSSSCG00000046640	14	38856408	38862409	-	0.537029	0.592853	Lulai
Placenta	ENSSSCG00000047210	4	2632384	2638385	+	0.427177	0.469096	Lulai
Placenta	ENSSSCG00000047515	4	92683341	92689342	+	0.516773	0.443597	Lulai
Placenta	ENSSSCG00000048033	3	112315449	112321450	-	0.808214	0.752052	Lulai
Placenta	ENSSSCG00000049086	8	38866036	38872037	-	0.470997	0.453221	Duroc
Placenta	ENSSSCG00000050959	6	89328443	89334444	-	0.816667	0.815385	Duroc
